# Cis-regulatory polymorphism at *fiz* ecdysone oxidase contributes to polygenic adaptation to malnutrition in *Drosophila*

**DOI:** 10.1101/2023.08.28.555138

**Authors:** Fanny Cavigliasso, Mikhail Savitskiy, Alexey Koval, Berra Erkosar, Loriane Savary, Hector Gallart-Ayala, Julijana Ivanisevic, Vladimir L. Katanaev, Tadeusz J. Kawecki

## Abstract

We investigate the contribution of a candidate gene, *fiz* (*fezzik*), to complex polygenic adaptation to juvenile malnutrition in *Drosophila melanogaster*. We show that experimental populations adapted during >250 generations of experimental evolution to a nutritionally poor larval diet (Selected populations) evolved several-fold lower *fiz* expression compared to unselected Control populations. This divergence in *fiz* expression is mediated by a cis-regulatory polymorphism. This polymorphism, which was originally present in a sample from a natural population in Switzerland, is distinct from a second cis-regulatory SNP previously identified in non-African *D. melanogaster* populations, implying that two independent cis-regulatory variants promoting high *fiz* expression segregate in non-African populations. Enzymatic analyses of Fiz protein expressed in *E. coli* demonstrate that it has ecdysone oxidase activity acting on both ecdysone and 20-hydroxyecdysone. Four of five *fiz* paralogs annotated to ecdysteroid metabolism also show reduced expression in Selected larvae, suggesting that malnutrition-driven selection favored general downregulation of ecdysone oxidases. Finally, as an independent test of the role of *fiz* in poor diet adaptation, we show that *fiz* knockdown by RNAi results in faster larval growth on the poor diet, but at the cost of greatly reduced survival. These results imply that downregulation of *fiz* in Selected populations was favored because of its role in suppressing growth in response to nutrient shortage. However, *fiz* downregulation is only adaptive in combination with other changes evolved by Selected populations, such as in nutrient acquisition and metabolism, which ensure that the organism can actually sustain the faster growth promoted by *fiz* downregulation.
