## Supplementary Table S1 for "Cis-regulatory polymorphism at *fiz* ecdysone oxidase contributes to polygenic adaptation to malnutrition in *Drosophila*"

### Sheet: Explanations
Supplementary Table S1. List of SNPs and indels in and around fiz
Polymorphisms (SNPs and indels) within 3kb upstream and downstream of fiz start codon identified in whole genome pooled sequencing and their allele frequencies in the Control and Selected populations (data from Kawecki et al. 2021).
Genomic position refers to Drosophila melanogaster reference genome v. 6.04
Position relative to start codon is based on assigning the first position of start codon (X:14909006) the value of zero.
"Reference in G-S&P" is the position annotation used by Glaser-Schmitt et al. (2013) and Glaser-Schmitt and Parsch (2018); only available for a subset of polymorphisms
Candidate SNPs identified as significantly divergent in frequency between Selected and Control populations by Kawecki et al (2021) are in blue.
For each polymorphism, the allele that is on average more frequent in the Selected than Control populations is designated as the "Selected" allele; the other allele is the "Control" allele
For "Selected" and "Control" allele columns, a letter indicate the alternative variant whereas a "-" indicate same variant as the allelre of the reference genome

### Sheet: Table
Position in reference genome v. 6.04	Position relative to start codon	Reference in GS&P	Annotation	Candidate SNP?	Allele in reference genome	"Control" allele	"Selected" allele	"SEL" allele frequency pop C1	"SEL" allele frequency pop C2	"SEL" allele frequency pop C3	"SEL" allele frequency pop C4	"SEL" allele frequency pop C5	"SEL" allele frequency pop C6	"SEL" allele frequency pop S1	"SEL" allele frequency pop S2	"SEL" allele frequency pop S3	"SEL" allele frequency pop S4	"SEL" allele frequency pop S5	"SEL" allele frequency pop S6
X:14911784	-2778		upstream	YES	C	A	-	0.73	0	0.62	0	0	0	1	1	1	1	0.98	1
X:14911761	-2755		upstream	YES	C	A	-	0.62	0	0.68	0	0	0	1	1	1	1	0.98	1
X:14911723	-2717		upstream	YES	T	G	-	0.61	0	0.64	0	0	0	1	1	1	1	0.98	1
X:14911684	-2678		upstream	NO	A	T	-	0	0.93	1	0.95	0.91	1	1	1	1	1	1	1
X:14911169	-2163		upstream	YES	A	C	-	0.7	0	0.65	0	0	0	1	1	1	1	1	1
X:14911092	-2086		upstream	YES	T	A	-	0.53	0	0.68	0	0	0	1	1	1	1	1	1
X:14911072	-2066		upstream	YES	T	C	-	0.53	0	0.69	0	0	0	1	1	1	1	1	1
X:14910790	-1784		upstream (coding for CG14406)	YES	C	T	-	0.63	0	0.55	0	0	0	1	1	1	1	1	1
X:14910530	-1524		upstream	NO	G	-	A	0.6	0	0.6	0	0	0	1	1	1	1	0.06	0
X:14910522	-1516		upstream	NO	C	-	T	0.61	0	0.55	0	0	0	1	1	1	1	0.09	0
X:14910476	-1470		upstream	NO	T	-	C	0.65	0	0.59	0	0	0.03	1	1	1	1	0.11	0
X:14910430	-1424		upstream	NO	T	-	C	0.02	0	0.62	0	0	0	1	0.02	1	1	0.08	0
X:14910427	-1421		upstream	NO	C	-	T	0.53	0	0.59	0	0.02	0	1	0.98	1	1	0.06	0
X:14910404	-1398		upstream	NO	G	-	C	0.53	0.02	0.53	0	0	0	1	1	1	1	0.07	0
X:14910368	-1362		upstream	NO	A	-	G	0.63	0	0.5	0	0	0	1	1	1	1	0.08	0
X:14910340	-1334		upstream	NO	G	-	T	0.62	0	0.51	0	0	0	1	1	1	1	0.05	0
X:14910326	-1320		upstream	NO	T	-	−	0.6	0	0.54	0	0	0	0.93	0.89	0.94	0.92	0.05	0
X:14910185	-1179		upstream	NO	A	-	C	0.68	0	0.61	0.03	0	0	1	1	1	1	0.19	0
X:14909863	-857		upstream	NO	G	-	T	0.06	0	0.04	0	0	0	0.1	0.03	0.05	0.09	0	0
X:14909853	-847		upstream	NO	T--C	-	TTTC	0.47	0.02	0.54	0.03	0	0.03	0.63	0.79	0.76	0.71	0.1	0.05
X:14909787	-781	821-817	upstream	NO	T-----T	-	TATATAT	0.6	0	0.6	0.02	0	0	1	0.96	0.98	0.98	0.07	0
X:14909754	-748		upstream	NO	A	-	C	0.59	0	0.73	0	0	0	1	0.98	1	1	0.08	0
X:14909735	-729	765	upstream	NO	C	-	G	0.6	0	0.66	0	0	0	1	0.98	1	1	0.09	0
X:14909719	-713	748	upstream	NO	A	-	T	0.6	0	0.63	0	0	0	1	0.98	1	1	0.11	0
X:14909708	-702		fiz transcription start trB
X:14909689	-683	718	5'UTR trB/upstream trA	NO	G	-	A	0.64	0	0.61	0	0	0	1	1	1	1	0.08	0
X:14909671	-665		5'UTR trB/upstream trA	NO	T	-	C	0.61	0	0.58	0	0	0	1	1	1	1	0.08	0
X:14909640	-634		5'UTR trB/upstream trA	NO	C-------A	-	ATAAAACTA	0.39	0	0.41	0	0	0	0.76	0.82	0.65	0.82	0.05	0
X:14909586	-580		5'UTR trB/upstream trA	NO	G	-	A	0.55	0	0.76	0	0	0	1	1	1	1	0.08	0
X:14909367	-361		5'UTR trB/upstream trA	NO	T	-	C	0.61	0	0.67	0	0	0	1	0.98	1	0.98	0.09	0
X:14909169	-163	167	5'UTR trB/upstream trA	NO	A	-	G	0.56	0	0.68	0	0	0	1	1	1	1	0.21	0
X:14909140	-134		5'UTR trB/upstream trA	NO	C	T	-	0.59	0	0.71	0	0	0	1	1	1	0.97	0.2	0
X:14909114	-108		CG9509_1 Promoter start
X:14909076	-70	72	5'UTR trB/upstream trA	YES	G	T	-	0.56	0	0.67	0	0	0	1	1	1	1	1	1
X:14909070	-64		Transcritpion start trA
X:14909055	-49		CG9509_1 Promoter end
X:14909006	0		Translation start
X:14908670	336		intronic	NO	A	-	T	0.75	0	0.64	0	0	0	1	1	1	1	0.12	0
X:14908669	337		intronic	NO	T	-	A	0.71	0	0.62	0	0	0	1	1	1	1	0.1	0
X:14908557	449		intronic	NO	T	-	A	0.68	0	0.71	0	0	0	1	1	1	1	0.13	0
X:14908521	485		intronic	NO	A	-	G	0.63	0	0.71	0	0	0	1	1	1	1	0.09	0
X:14908498	508		intronic	NO	G	-	A	0.51	0	0.71	0	0	0	1	1	1	1	0.14	0
X:14908403	603		intronic	NO	T	-	G	0.71	0	0.63	0	0	0	1	1	1	1	0.14	0
X:14908366	640		intronic	NO	C	-	A	0.79	0	0.7	0	0	0	1	1	1	1	0.18	0
X:14908215	791		coding trA&B	YES	G	A	-	0.59	0	0.71	0	0	0	1	1	1	1	1	1
X:14908066	940		coding trA&B	YES	C	-	T	0.66	0	0.61	0	0	0	1	1	1	1	1	1
X:14908036	970		coding trA&B	NO	G	-	A	0	0	1	0	0	0	0	0	0	0	0.95	1
X:14907664	1342		coding trA&B	NO	C	-	T	0.6	0	0.59	0	0	0	1	1	1	1	0.12	0
X:14907637	1369		coding trA&B	NO	A	-	T	0.58	0	0.69	0	0	0	1	1	1	1	0.08	0
X:14907505	1501		coding trA&B	NO	T	C	-	0	0	0	0	0	0	0	0	0	0	0.95	1
X:14907395	1611		coding trA&B	NO	G	C	-	0	0	0	0	0	0	0	0	0	0	0.94	1
X:14907349	1657		coding trA&B	NO	C	A	-	0	0	0	0	0	0	0	0	0	0	0.94	1
X:14907187	1819		coding trA&B	NO	A	-	T	0	0	0	0	0	0	0	0	0	0	0.97	1
X:14907154	1852		coding trA&B	NO	G	-	T	0.59	0	0.55	0	0	0	1	1	1	1	0.08	0
X:14907152	1854		coding trA&B	NO	T	-	A	0.62	0	0.58	0	0	0	1	1	1	1	0.08	0
X:14907141	1865		coding trA&B	NO	C	-	T	0.63	0	0.61	0	0	0	1	1	1	1	0.08	0
X:14906671	2335		Translation end
X:14906423	2583		3'-UTR	NO	C	del38 bp	-	1	0.62	0.95	0.6	0.75	0.52	1	1	1	1	1	1
X:14906350	2656		3'-UTR	NO	T	-	A	0.58	0	0.64	0	0	0	0.83	0.87	0.88	0.8	0.06	0
X:14906349	2657		3'-UTR	NO	T-T	-	TAT	0.55	0	0.62	0	0	0	0.83	0.86	0.84	0.8	0.06	0
X:14906334	2672		End of trA&B
