## Supplementary material for "Cis-regulatory polymorphism at *fiz* ecdysone oxidase contributes to polygenic adaptation to malnutrition in *Drosophila*": Original data: Data1_Fiz_activity.xlsx

### Sheet: Explanations
Raw data from Fiz activity
Purified Fiz protein
Design for H2O2 production:	three treatments per assay
	Fiz alone vs Substrate alone (either Ecdysone or 20E) vs Fiz + Substrate (either Ecdysone or 20E)
	4 repicates for "Ecdysone assay" and 3 replicates for "20E assay" (except the control with only Fiz was done only once in 20E assay)
Design for quenching:	two treatments per assay
	Substrate alone (either Ecdysone or 20E) vs Fiz + Substrate (either Ecdysone or 20E)
	4 replicates per assay and treatment
Column explanations
H202 production
Results from two indpendent assays of in vitro activity of purified Fiz protein
(1) Assay based on H2O2 production
Fiz protein was incubated a substrate (ecdysone or 20E); Fiz protein only or substrate only were the controls
The assays using ecdysone and 20E were done separately; thus each has its own protein-only controls
(1) Assay based on measuring H2O2 released in the reaction with a luminescence assay
Fiz protein was incubated with substrate (ecdysone or 20E); Fiz protein only and substrate only were the negative controls
sample	sample ID
assay	separate assays for the two substrates, performed on different days, each with its own Fiz protein only controls
treatment	type of treatment (self-explanatory)
Fiz_protein	presence of Fiz protein (yes/no)
substrate	substrate (ecdysone, 20E or none)
RLU	Relative Light Units: level of luminescence corresponding to H2O2 production in arbitrary units
(2) Assay based on measuring the use of substrate in the reaction with LC-MS
Fiz protein was incubated with substrate (ecdysone or 20E); substrate only was the control
sample	name of the sample
treatment	type of treatment (self-explanatory)
Fiz_protein	presence of Fiz protein (yes/no)
substrate	substrate (ecdysone or 20E)
peak_area	concentration of 20E or E in arbitrary units

### Sheet: (1) H2O2 production
sample	assay	treatment	Fiz_protein	substrate	RLU
Fiz_E_1	E	Fiz+substrate	yes	Ecdysone	45496
Fiz_E_2	E	Fiz+substrate	yes	Ecdysone	42499
Fiz_E_3	E	Fiz+substrate	yes	Ecdysone	44645
Fiz_E_4	E	Fiz+substrate	yes	Ecdysone	44091
Ct_prot_1	E	Fiz_only	yes	none	13787
Ct_prot_2	E	Fiz_only	yes	none	11590
Ct_prot_3	E	Fiz_only	yes	none	10926
Ct_prot_4	E	Fiz_only	yes	none	10379
Ct_substrate_1	E	Substrate_only	no	Ecdysone	3721
Ct_substrate_2	E	Substrate_only	no	Ecdysone	3263
Ct_substrate_3	E	Substrate_only	no	Ecdysone	3292
Ct_substrate_4	E	Substrate_only	no	Ecdysone	3071
Ct_prot_5	20E	Fiz_only	yes	none	3058
Fiz_20E_1	20E	Fiz+substrate	yes	20E	25639
Fiz_20E_2	20E	Fiz+substrate	yes	20E	24952
Fiz_20E_3	20E	Fiz+substrate	yes	20E	26363
Ct_substrate_6	20E	Substrate_only	no	20E	4405
Ct_substrate_7	20E	Substrate_only	no	20E	4481
Ct_substrate_8	20E	Substrate_only	no	20E	4181

### Sheet: (2) Ecdysone&20E consumption
sample	treatment	Fiz_protein	substrate	peak_area
Fiz_1	Fiz	yes	ecdysone	33135.9
Fiz_2	Fiz	yes	ecdysone	31086
Fiz_3	Fiz	yes	ecdysone	31392.7
Fiz_4	Fiz	yes	ecdysone	31587.7
N_1	Substrate_only	no	ecdysone	32910.2
N_2	Substrate_only	no	ecdysone	33448.6
N_3	Substrate_only	no	ecdysone	33697.6
N_4	Substrate_only	no	ecdysone	33200.3
Fiz_5	Fiz	yes	20E	3721.9
Fiz_6	Fiz	yes	20E	3733
Fiz_7	Fiz	yes	20E	3877.2
Fiz_8	Fiz	yes	20E	3729.2
N_5	Substrate_only	no	20E	4072.1
N_6	Substrate_only	no	20E	3843.1
N_7	Substrate_only	no	20E	3905.2
N_8	Substrate_only	no	20E	4054.4
