## Supplementary material for "Cis-regulatory polymorphism at *fiz* ecdysone oxidase contributes to polygenic adaptation to malnutrition in *Drosophila*": Original data: Data2_Gene_expression_throughout_development.xlsx

### Sheet: Explanation
RT-qPCR on larvae, prepuae and adults on standard and poor diet
Species:	Drosophila melanogaster
Stage:	larvae, prepupae, virgin females, young males
Target genes:	fiz, Eo, CG9512
Reference genes:	αTub84B, eEF1α2, Rpl32
Design:	Larvae collected on day 3,4 and 5 from standard diet and 4, 5, and 7 from poor diet.
	Populations: 3 Controls (C2, C4, C6) and 3 Selected (S1, S2, S3)
	2 biological replicates of 7 individuals per population, stage and diet
	2 technical replicates for qPCR
Sample_ID	tube number
Stage	stage of the samples: larvae3 to 7 = 3 to 7 days old larvae; Females; Males; prepupae
Age	time from egg
Diet	poor or standard
Regime	selection regime: Control or Selected
Population	Controls = C2, C4, C6; Selected = S1, S2, S3
Ct_gene	Ct value for targer or references gene (median of 2-4 technical replicates)
RefGenesGeoMean	Geometric mean from the three reference genes (αTub84B, eEF1α2, Rpl32), a baseline for relative expression of target genes
RelExpr_gene	Relative expression of a target gene

### Sheet: Median_Ct_Rel_Expr
Sample_ID	Stage	Age	Diet	Regime	Population	Ct_Tub	Ct_eEf1alpha2	Ct_Rpl32	Ct_fiz	Ct_Eo	Ct_CG9512	RefGenesGeoMean	RelExpr_Fiz	RelExpr_Eo	RelExpr_CG9512
1	larvae3	3	standard	Control	C2	17.7505	24.6395	16.7755	21.958	30.313	22.2275	1.32054e-06	0.188685	0.000262512	0.183704
2	larvae4	4	standard	Control	C2	17.3875	24.2	16.125	20.8665	29.663	21.1275	1.8422e-06	0.288006	0.000300203	0.279837
3	larvae5	5	standard	Control	C2	17.7795	24.072	16.492	20.1655	28.9875	21.6025	1.59377e-06	0.540913	0.000563815	0.233588
4	pupae	6	standard	Control	C2	17.547	21.775	16.772	18.803	27.986	23.8635	2.66099e-06	0.83226	0.000693534	0.0297123
5	Females	11	standard	Control	C2	18.3665	19.9435	16.765	19.628	29.712	20.042	3.35607e-06	0.372706	0.000159085	0.323196
6	Males	11	standard	Control	C2	18.2285	20.428	17.308	20.0165	29.265	20.076	2.73689e-06	0.349225	0.00026897	0.387187
7	larvae3	3	standard	Selected	S1	18.445	24.932	16.6855	23.383	31.196	24.1495	1.07608e-06	0.0863169	0.000170799	0.0603972
8	larvae4	4	standard	Selected	S1	17.983	24.8635	16.832	23.377	31.4265	22.8365	1.17446e-06	0.0794157	0.000132604	0.136077
9	larvae5	5	standard	Selected	S1	18.2435	24.0795	16.2775	22.3815	29.3855	21.98	1.50339e-06	0.12361	0.000449036	0.191186
10	pupae	6	standard	Selected	S1	17.858	21.8875	16.9875	23.633	28.0915	25.037	2.29875e-06	0.0339833	0.000744208	0.0153901
11	Females	11	standard	Selected	S1	18.446	20.1955	16.831	21.522	30.4685	20.8165	3.06465e-06	0.109958	0.000101156	0.208169
12	Males	11	standard	Selected	S1	17.585	20.073	17.3735	21.1755	30.2	20.466	3.38641e-06	0.126494	0.000111026	0.239535
13	larvae3	3	standard	Control	C4	17.3725	24.398	16.583	21.4665	30.0045	22.266	1.59012e-06	0.220225	0.000272111	0.148587
14	larvae4	4	standard	Control	C4	17.716	24.454	16.697	21.4015	30.373	22.0025	1.41383e-06	0.259089	0.000234843	0.200187
15	larvae5	5	standard	Control	C4	18.4255	24.815	16.9835	20.659	30.1135	22.4785	1.03653e-06	0.590959	0.000385991	0.197055
16	pupae	6	standard	Control	C4	17.7235	22.234	16.9145	19.3585	27.7495	24.411	2.22749e-06	0.676752	0.00098198	0.0243906
17	Females	11	standard	Control	C4	18.101	19.318	17.088	20.468	29.935	20.424	3.81816e-06	0.183116	0.000119128	0.218653
18	Males	11	standard	Control	C4	17.532	19.66	17.6625	21.345	30.1275	21.009	3.52389e-06	0.108097	0.0001124	0.158667
19	larvae3	3	standard	Selected	S2	17.739	24.382	16.5585	22.638	30.551	24.31	1.47601e-06	0.105414	0.00019794	0.0394463
20	larvae4	4	standard	Selected	S2	17.6965	24.5735	16.6735	22.373	31.689	22.3695	1.38945e-06	0.134536	9.28181e-05	0.158404
21	larvae5	5	standard	Selected	S2	17.6205	23.623	16.7105	22.8025	28.8415	22.3935	1.74117e-06	0.0797401	0.000573172	0.124344
22	pupae	6	standard	Selected	S2	18.5075	23.3665	18.2355	24.43	30.039	26.2305	1.06115e-06	0.0423931	0.000397769	0.0147149
23	Females	11	standard	Selected	S2	18.46	20.0195	17.017	21.439	30.425	20.735	3.04673e-06	0.117148	0.000104982	0.221421
24	Males	11	standard	Selected	S2	18.417	20.782	17.7115	21.482	30.397	21.1	2.20368e-06	0.157213	0.000148093	0.238383
25	larvae3	3	standard	Control	C6	17.6675	24.698	16.6715	21.9035	29.8725	23.276	1.36016e-06	0.190234	0.000349769	0.0869432
26	larvae4	4	standard	Control	C6	17.7725	24.913	16.73	21.2715	30.755	22.487	1.24745e-06	0.321305	0.000202272	0.162786
27	larvae5	5	standard	Control	C6	17.699	24.1155	16.674	20.543	29.6435	23.4255	1.54139e-06	0.430638	0.000363851	0.0692499
28	pupae	6	standard	Control	C6	17.0235	21.5175	16.604	19.23	27.974	24.213	3.30598e-06	0.498413	0.000563062	0.018822
29	Females	11	standard	Control	C6	17.894	19.617	16.9275	20.438	30.2635	21.1385	3.87993e-06	0.183984	9.25814e-05	0.131869
30	Males	11	standard	Control	C6	17.563	19.9705	17.493	21.1555	30.41	21.3805	3.38947e-06	0.128143	9.53885e-05	0.127883
31	larvae3	3	standard	Selected	S3	17.5425	24.1	16.4945	22.6045	30.357	24.2255	1.6708e-06	0.0953102	0.000201022	0.036925
32	larvae4	4	standard	Selected	S3	17.9715	24.641	16.7485	22.878	30.529	23.229	1.2629e-06	0.104339	0.00023503	0.0967042
33	larvae5	5	standard	Selected	S3	18.026	24.0835	16.859	22.349	29.0675	23.956	1.38082e-06	0.137646	0.000614411	0.053742
34	pupae	6	standard	Selected	S3	17.732	21.961	16.8205	23.314	28.758	24.552	2.41774e-06	0.0402979	0.000438303	0.0204016
35	Females	11	standard	Selected	S3	18.4475	20.221	17.1025	22.269	31.8175	21.6555	2.86133e-06	0.0702088	4.10967e-05	0.125469
36	Males	11	standard	Selected	S3	18.4405	20.672	17.2825	22.87	32.091	22.024	2.48082e-06	0.05341	3.89426e-05	0.112418
37	larvae3	3	standard	Control	C2	17.4075	24.9095	16.6375	21.706	31.295	22.265	1.38625e-06	0.214008	0.000123479	0.170556
38	larvae4	4	standard	Control	C2	17.7745	25.199	16.867	21.65	30.231	22.314	1.13188e-06	0.272466	0.000324855	0.201988
39	larvae5	5	standard	Control	C2	17.72	23.7205	16.803	20.821	28.7935	22.097	1.62953e-06	0.336016	0.000633935	0.162797
40	pupae	6	standard	Control	C2	17.763	22.4845	17.125	19.502	28.245	24.7655	1.98628e-06	0.687146	0.000771333	0.0214533
41	Females	11	standard	Control	C2	18.6635	20.528	17.344	21.0295	30.0585	20.8215	2.40204e-06	0.197305	0.000173278	0.264685
42	Males	11	standard	Control	C2	18.9785	21.405	17.791	21.975	32.322	22.339	1.65106e-06	0.149146	4.9564e-05	0.13612
43	larvae3	3	standard	Selected	S1	17.673	24.81	16.516	23.208	30.846	23.5805	1.37244e-06	0.0763972	0.000172214	0.0699375
44	larvae4	4	standard	Selected	S1	17.452	24.65	16.409	22.6165	31.1705	22.5485	1.53452e-06	0.102916	0.000121989	0.126872
45	larvae5	5	standard	Selected	S1	17.5335	23.9175	16.929	22.232	29.286	22.601	1.57929e-06	0.130504	0.000459139	0.118919
46	pupae	6	standard	Selected	S1	17.376	21.895	16.9035	23.2995	28.6945	24.461	2.61206e-06	0.0376764	0.000424638	0.020099
47	Females	11	standard	Selected	S1	18.4835	20.2085	16.897	21.7285	31.2925	21.347	2.98383e-06	0.0978884	5.74701e-05	0.148642
48	Males	11	standard	Selected	S1	18.8605	20.7995	17.5595	22.1315	30.953	21.3505	2.05397e-06	0.107576	0.000106555	0.215417
49	larvae3	3	standard	Control	C4	18.1575	25.403	16.5485	22.2105	31.005	23.2975	1.06517e-06	0.196396	0.000197934	0.109398
50	larvae4	4	standard	Control	C4	18.354	25.2785	16.4125	21.4945	30.843	22.3265	1.08104e-06	0.317712	0.000219106	0.209683
51	larvae5	5	standard	Control	C4	17.9555	24.659	16.437	20.8565	29.64	22.7005	1.35616e-06	0.393945	0.000414591	0.129357
52	pupae	6	standard	Control	C4	17.193	21.826	16.563	19.2755	27.856	24.6225	2.99238e-06	0.533567	0.000677119	0.0157064
53	Females	11	standard	Control	C4	18.4825	19.595	16.916	20.551	31.002	21.65	3.41779e-06	0.193141	6.18202e-05	0.105437
54	Males	11	standard	Control	C4	19.9045	21.7415	19.069	21.7205	31.839	22.849	9.22104e-07	0.318517	0.00012557	0.17184
55	larvae3	3	standard	Selected	S2	18.09	24.9785	16.8485	22.594	31.661	24.3975	1.11219e-06	0.144225	0.000118314	0.0493033
56	larvae4	4	standard	Selected	S2	18.7565	25.5685	16.6965	23.442	30.948	23.423	8.64533e-07	0.103138	0.000254066	0.123679
57	larvae5	5	standard	Selected	S2	17.715	23.9565	16.7755	22.4775	29.4435	22.447	1.55571e-06	0.11177	0.000416221	0.134157
58	pupae	6	standard	Selected	S2	17.583	21.8825	16.9475	22.9375	29.2135	24.6835	2.47331e-06	0.0511257	0.000308854	0.0182247
59	Females	11	standard	Selected	S2	18.9265	20.702	17.195	21.7635	31.316	21.3575	2.24976e-06	0.12672	7.49457e-05	0.195729
60	Males	11	standard	Selected	S2	18.599	20.772	17.303	21.942	31.0835	20.9745	2.32761e-06	0.10824	8.56114e-05	0.24596
61	larvae3	3	standard	Control	C6	17.929	25.451	16.8045	21.6035	31.3725	22.912	1.04653e-06	0.30433	0.000154703	0.145012
62	larvae4	4	standard	Control	C6	17.581	24.8475	16.401	21.2895	30.1325	22.35	1.42694e-06	0.277411	0.000276583	0.156318
63	larvae5	5	standard	Control	C6	17.9205	24.329	16.9665	20.569	29.617	22.8665	1.3048e-06	0.499647	0.000438091	0.119992
64	pupae	6	standard	Control	C6	17.9485	22.3135	16.9675	19.374	28.155	24.472	2.05264e-06	0.72656	0.000796265	0.0253847
65	Females	11	standard	Control	C6	19.3185	20.5795	17.186	20.761	31.4075	22.0915	2.11965e-06	0.269278	7.44839e-05	0.125626
66	Males	11	standard	Control	C6	18.646	20.445	17.5055	20.1985	30.2115	20.8625	2.36807e-06	0.355823	0.000157464	0.261043
67	larvae3	3	standard	Selected	S3	17.976	25.0185	16.573	22.363	31.1795	24.406	1.20523e-06	0.156178	0.000154316	0.045233
68	larvae4	4	standard	Selected	S3	18.079	24.7505	16.6325	22.4045	30.816	23.217	1.23437e-06	0.148171	0.000195648	0.0997556
69	larvae5	5	standard	Selected	S3	18.045	23.843	16.804	22.8005	29.096	23.241	1.47086e-06	0.0945252	0.000565106	0.0823512
70	pupae	6	standard	Selected	S3	17.343	21.7205	16.9595	23.0135	28.9095	24.7225	2.70362e-06	0.0443728	0.000351527	0.0162325
71	Females	11	standard	Selected	S3	19.247	20.632	17.215	22.352	31.764	21.7795	2.11476e-06	0.0896885	5.77842e-05	0.155933
72	Males	11	standard	Selected	S3	18.484	20.6095	17.481	22.9075	31.667	21.628	2.38028e-06	0.0542392	5.50446e-05	0.153695
73	larvae4	4	poor	Control	C2	18.363	25.481	16.6645	21.9785	30.2265	24.406	9.72079e-07	0.252709	0.000379484	0.0560821
74	larvae5	5	poor	Control	C2	17.794	24.763	16.551	20.961	30.3195	22.991	1.33857e-06	0.37126	0.000257769	0.1074
75	larvae7	7	poor	Control	C2	17.8755	23.812	16.5015	20.5845	27.953	23.8745	1.65083e-06	0.390699	0.00114474	0.0475338
76	pupae	8	poor	Control	C2	16.603	21.1895	16.293	18.905	27.5815	24.675	4.21319e-06	0.489798	0.000585783	0.0107611
77	Females	13	poor	Control	C2	17.9935	20.525	17.1335	20.42	30.7895	21.212	2.94045e-06	0.245811	8.37103e-05	0.165454
78	Males	13	poor	Control	C2	17.904	20.5395	17.3375	20.3285	30.0355	20.746	2.8541e-06	0.269814	0.000148263	0.23459
79	larvae4	4	poor	Selected	S1	17.775	24.699	16.5535	23.03	30.063	23.941	1.36338e-06	0.086993	0.000304301	0.0549918
80	larvae5	5	poor	Selected	S1	17.62	24.603	16.6765	22.5125	30.314	22.9195	1.40351e-06	0.120925	0.000246816	0.107574
81	pupae	7	poor	Selected	S1	16.8295	21.3775	16.4645	23.011	27.788	24.56	3.68439e-06	0.0326174	0.00057748	0.0133146
82	Females	12	poor	Selected	S1	18.4405	19.9885	16.8495	21.6085	31.7315	20.9215	3.20319e-06	0.0990858	3.90509e-05	0.185339
83	Males	12	poor	Selected	S1	18.4815	20.2725	17.351	21.974	31.546	20.764	2.65004e-06	0.0929873	5.39327e-05	0.249557
84	larvae4	4	poor	Control	C4	18.0095	24.584	16.197	22.4045	30.66	24.975	1.44002e-06	0.127011	0.000187602	0.025634
85	larvae5	5	poor	Control	C4	17.755	24.527	16.5125	21.0585	30.4065	23.1275	1.43793e-06	0.323043	0.000225415	0.0910506
86	larvae7	7	poor	Control	C4	17.539	23.171	16.6415	20.5775	27.592	23.735	1.99802e-06	0.324377	0.00122594	0.0432138
87	pupae	8	poor	Control	C4	16.38	21.1895	16.5005	18.8165	27.8125	24.451	4.2267e-06	0.519088	0.000494601	0.0125064
88	Females	13	poor	Control	C4	18.563	20.1585	17.251	21.1075	31.164	21.247	2.73182e-06	0.164365	6.88442e-05	0.17387
89	Males	13	poor	Control	C4	18.4385	20.1905	17.446	21.581	31.455	21.058	2.66776e-06	0.12126	5.71949e-05	0.202665
90	larvae4	4	poor	Selected	S2	17.932	24.799	16.6355	23.31	30.5155	23.996	1.26163e-06	0.0774396	0.000237559	0.0572287
91	larvae5	5	poor	Selected	S2	17.83	24.788	16.5715	22.2285	30.1085	22.634	1.31384e-06	0.157252	0.000305617	0.139749
92	pupae	7	poor	Selected	S2	16.9215	21.182	16.4775	23.627	28.24	24.9785	3.76098e-06	0.0208575	0.000408829	0.00979135
93	Females	12	poor	Selected	S2	18.215	20.002	17.146	21.715	31.493	20.9645	3.14042e-06	0.0938811	4.72777e-05	0.183554
94	Males	12	poor	Selected	S2	18.693	20.8425	17.3885	21.863	31.315	20.9425	2.19812e-06	0.121062	7.67616e-05	0.266224
95	larvae4	4	poor	Control	C6	17.4435	24.6615	16.636	21.714	30.6875	24.5015	1.45541e-06	0.202713	0.000181987	0.0350848
96	larvae5	5	poor	Control	C6	18.2805	24.7945	16.422	20.232	30.2315	23.1005	1.22499e-06	0.672082	0.000300056	0.108874
97	larvae7	7	poor	Control	C6	17.66	23.363	17.279	21.117	27.7015	23.2625	1.60638e-06	0.277687	0.00140945	0.074301
98	pupae	8	poor	Control	C6	16.839	21.3055	17.3855	20.4315	28.0115	24.4845	3.02338e-06	0.237173	0.000599322	0.0170872
99	Females	13	poor	Control	C6	18.066	19.9285	18.083	21.9135	30.8355	21.457	2.66314e-06	0.0964885	8.94217e-05	0.154448
100	Males	13	poor	Control	C6	19.751	21.962	19.724	23.176	31.715	22.5385	7.81087e-07	0.137244	0.000162055	0.250965
101	larvae4	4	poor	Selected	S3	18.109	24.756	17.564	24.9205	31.142	24.943	9.88127e-07	0.0324153	0.000193362	0.0381853
102	larvae5	5	poor	Selected	S3	17.829	24.623	17.5665	23.9555	30.409	23.813	1.08524e-06	0.0575764	0.000298135	0.0754192
103	pupae	7	poor	Selected	S3	17.981	21.4465	17.5365	24.962	28.4795	24.854	2.17817e-06	0.0142887	0.000594303	0.0184122
104	Females	12	poor	Selected	S3	18.285	20.381	17.9105	23.478	31.9185	21.4575	2.37728e-06	0.0365841	4.60018e-05	0.172962
105	Males	12	poor	Selected	S3	18.298	20.4565	18.154	23.631	31.5935	21.454	2.20278e-06	0.0355132	6.27061e-05	0.187111
106	larvae4	4	poor	Control	C2	18.508	24.9995	17.5515	23.0625	30.343	25.4215	8.55741e-07	0.135514	0.000396456	0.0317658
107	larvae5	5	poor	Control	C2	17.7215	24.351	17.4265	22.672	30.0475	23.125	1.22218e-06	0.124345	0.00034326	0.107308
108	larvae7	7	poor	Control	C2	18.318	23.232	17.756	22.016	27.5665	24.26	1.27597e-06	0.187588	0.00195519	0.0472212
109	pupae	8	poor	Control	C2	17.2625	21.4245	17.622	20.6725	28.3315	25.3055	2.52949e-06	0.239909	0.000569185	0.0116357
110	Females	13	poor	Control	C2	18.3985	20.4165	17.969	21.905	30.607	21.419	2.267e-06	0.114019	0.000123793	0.186224
111	Males	13	poor	Control	C2	18.365	20.5115	18.3235	21.523	30.131	20.953	2.0603e-06	0.163447	0.000191765	0.281997
112	larvae4	4	poor	Selected	S1	18.482	25.351	17.869	25.8755	30.645	24.3885	7.38529e-07	0.022387	0.000369761	0.0747078
113	larvae5	5	poor	Selected	S1	17.7475	24.323	17.6375	24.139	30.9055	23.5585	1.16476e-06	0.0472446	0.000194427	0.0836595
114	pupae	7	poor	Selected	S1	17.278	21.3755	17.6395	24.5145	28.7495	25.546	2.53863e-06	0.0167133	0.000419989	0.00983219
115	Females	12	poor	Selected	S1	18.658	20.0235	18.2335	23.3	31.7195	21.432	2.1988e-06	0.0447421	5.73815e-05	0.190297
116	Males	12	poor	Selected	S1	19.5075	21.6905	19.762	23.9895	32.641	23.0775	8.70886e-07	0.0700786	7.47162e-05	0.155575
117	larvae4	4	poor	Control	C4	17.898	24.3055	17.496	23.8365	30.7225	25.375	1.16728e-06	0.0581277	0.000221272	0.0240417
118	larvae5	5	poor	Control	C4	18.0795	24.8495	17.4245	22.655	30.787	23.396	1.0056e-06	0.152916	0.000245217	0.108315
119	larvae7	7	poor	Control	C4	18.4555	23.878	17.757	22.983	28.81	24.3815	1.06685e-06	0.11485	0.000956872	0.0519654
120	pupae	8	poor	Control	C4	17.1265	21.7325	17.6205	21.0615	28.3575	25.051	2.43317e-06	0.190512	0.000580766	0.0144011
121	Females	13	poor	Control	C4	19.0895	19.749	17.8945	21.908	31.024	21.342	2.29318e-06	0.112483	9.06928e-05	0.194073
122	Males	13	poor	Control	C4	18.202	19.951	17.939	22.157	30.9085	21.898	2.65499e-06	0.0817672	8.51125e-05	0.114517
123	larvae4	4	poor	Selected	S2	18.2095	24.7905	17.474	24.929	30.9375	25.286	9.78177e-07	0.0325529	0.00022625	0.0304938
124	larvae5	5	poor	Selected	S2	18.088	24.6595	17.1875	23.2925	31.571	23.9275	1.10685e-06	0.0893444	0.000126827	0.0683662
125	pupae	7	poor	Selected	S2	17.049	21.0265	17.0605	24.3685	28.8625	25.707	3.30959e-06	0.0141839	0.000297029	0.00675399
126	Females	12	poor	Selected	S2	18.1845	20.035	17.76	22.573	31.651	21.686	2.72503e-06	0.0597262	4.86367e-05	0.129019
127	Males	12	poor	Selected	S2	17.791	20.202	17.919	22.994	31.528	21.319	2.76687e-06	0.0439479	5.23278e-05	0.163403
128	larvae4	4	poor	Control	C6	17.971	24.849	17.588	23.204	30.4405	25.4385	9.92883e-07	0.105895	0.000318575	0.0270611
129	larvae5	5	poor	Control	C6	19.166	24.901	17.719	22.919	30.4505	24.076	7.24522e-07	0.176779	0.000433448	0.0943378
130	larvae7	7	poor	Control	C6	18.232	23.4005	17.361	21.5835	28.228	24.5155	1.37141e-06	0.235475	0.00113089	0.0368782
131	pupae	8	poor	Control	C6	17.1775	21.6195	17.5505	20.5965	28.414	25.393	2.50785e-06	0.255056	0.000541053	0.0110531
132	Females	13	poor	Control	C6	18.658	20.077	17.7745	21.6995	31.653	22.1495	2.41417e-06	0.123441	5.48206e-05	0.106002
133	Males	13	poor	Control	C6	19.225	20.978	18.221	22.87	31.507	22.4125	1.55816e-06	0.0850365	9.43327e-05	0.137151
134	larvae4	4	poor	Selected	S3	18.6255	25.147	17.4215	24.545	30.925	25.4235	8.29975e-07	0.0500523	0.000269055	0.0327071
135	larvae5	5	poor	Selected	S3	18.77	24.944	17.582	23.8465	30.389	24.6545	8.10566e-07	0.083131	0.000404942	0.0567259
136	pupae	7	poor	Selected	S3	17.5595	21.5255	17.421	25.055	28.806	25.4825	2.41905e-06	0.0120634	0.000423215	0.0107772
137	Females	12	poor	Selected	S3	19.459	20.486	18.0745	23.4965	31.3475	21.4415	1.7091e-06	0.0502389	9.64458e-05	0.243233
138	Males	12	poor	Selected	S3	18.303	20.315	18.462	23.1825	31.261	21.606	2.11691e-06	0.0504122	8.28598e-05	0.175441
