## Supplementary material for "Cis-regulatory polymorphism at *fiz* ecdysone oxidase contributes to polygenic adaptation to malnutrition in *Drosophila*": Original data: Data3_Expression_synchronized_L3.xlsx

### Sheet: Explanation
RT-qPCR on synchronized third instar larvae at three timepoints
Species:	Drosophila melanogaster
Stage:	L3
Target genes:	fiz, Eo, CG9512, CG9521, CG45065 CG12539, shd, Cyp18a1, broad, Eip74EF
Reference genes:	αTub84B, eEF1α2, Rpl32
Design:	Larvae raised on standard diet, late second instar larvae transferred to new diet, early L3 larvae collected 17h later, subsequent collection 24h and 36 h later
	Populations: 3 Controls (C2, C4, C6) and 3 Selected (S1, S2, S3)
	3 replicate tubes of 10 individuals per population and stage
	2 technical replicates (if SD of Ct of the first two samples was >0.3, two more technical replicates were performed)
	RT-qPCR was done in two rounds, split between two sets of target genes (1) CG9512, CG9521, Eo, Eip74EF; (2) fiz, CG45065, CG12539, broad, Shade, Cyp18a1
	cDNA for each qPCR round was obtained separately from the same RNA samples
	Three reference genes (RpL32, αTub84B, eEF1α2) were used, quantified separately for each round of qPCR/cDNA sample
Sample ID	sample ID
Population	populations: Controls = C2, C4, C6; Selected = S1, S2, S3
Regime	evolutionary regime: Control or Selected
Stage	stage of the larvae sampled
Ct_gene	Ct value for targer or references gene (median of 2-4 technical replicates)
Ct_adj_gene	Because of their low expression, cDNA samples for quantifying CG45065 and CG12539 were diluted 5x instead of 10x before qPCR
	Ct_adj_gene = Ct_gene+log2(Efficiency_gene + 1)
RefGenesGeoMean	Geometric mean from the three reference genes (αTub84B, eEF1α2, Rpl32), a baseline for relative expression of target genes
RelExpr_gene	Relative expression of a target gene

### Sheet: CG9512,Eo,CG9521,Eip74EF
Sample	Population	Regime	Stage	Ct_Tub	Ct_Rpl32	Ct_eEF1alpha2	Ct_CG9512	Ct_Eo	Ct_Eip74EF	Ct_CG9521	RefGenesGeoMean	RelExpr_CG9512	RelExpr_Eo	RelExpr_Eip74EF	RelExpr_CG9521
1	S1	Selected	earlyL3	19.5013	15.6444	24.9424	22.7079	30.3986	30.7506	26.1081	1.06079e-06	0.164544	0.000307289	0.00108246	0.00508813
2	S1	Selected	earlyL3+24h	19.9576	15.4182	25.011	23.1901	30.8962	30.8798	27.8779	9.91315e-07	0.126524	0.000229978	0.0010624	0.00149804
3	S1	Selected	earlyL3+36h	19.5719	15.6926	24.2992	22.936	30.2599	29.243	27.4743	1.19534e-06	0.124888	0.000301293	0.00263545	0.00166739
4	S2	Selected	earlyL3	19.6869	15.7667	25.3451	22.8252	31.2694	30.8573	25.7779	9.01682e-07	0.178617	0.000193366	0.00118572	0.00761555
5	S2	Selected	earlyL3+24h	19.5416	15.7303	24.6589	22.8354	30.381	29.0953	27.5261	1.09924e-06	0.145494	0.000300325	0.00316374	0.00174603
6	S2	Selected	earlyL3+36h	19.4844	15.7238	24.2801	23.1381	30.3855	29.311	27.6964	1.21604e-06	0.106883	0.000270601	0.0024753	0.00139398
7	S3	Selected	earlyL3	19.4044	15.699	25.1832	22.7181	30.8694	30.6335	26.4562	1.01371e-06	0.170978	0.000229268	0.00122508	0.00413084
8	S3	Selected	earlyL3+24h	20.1273	15.8786	25.3048	23.5882	30.7347	30.0492	28.0038	8.01913e-07	0.119067	0.000319286	0.00229	0.00168941
9	S3	Selected	earlyL3+36h	19.4999	16.0251	24.3853	23.199	30.4046	28.8348	27.6182	1.10355e-06	0.112964	0.000294119	0.00375177	0.00162624
10	C2	Control	earlyL3	19.4973	15.7352	25.2407	22.2878	29.9572	30.5248	25.7248	9.71327e-07	0.239645	0.000460866	0.00137505	0.00734871
11	C2	Control	earlyL3+24h	19.7799	15.4976	24.6842	22.1171	29.3232	29.6231	26.1856	1.0921e-06	0.239581	0.000646453	0.00223648	0.00467081
12	C2	Control	earlyL3+36h	19.4639	15.9299	24.5254	22.2781	29.6689	29.1229	25.4758	1.10161e-06	0.212705	0.000499902	0.00309899	0.00776966
13	C4	Control	earlyL3	19.5422	15.677	25.2007	22.4249	30.2279	30.6792	24.7097	9.83351e-07	0.215476	0.000374767	0.00122493	0.0152163
14	C4	Control	earlyL3+24h	19.3353	15.8478	25.1137	22.55	29.8874	29.3965	25.1428	1.01095e-06	0.19238	0.000465577	0.00281185	0.0107928
15	C4	Control	earlyL3+36h	19.3981	16.0084	24.4345	21.9639	29.6673	28.5677	26.2144	1.12121e-06	0.259198	0.000491734	0.00441543	0.00445491
16	C6	Control	earlyL3	20.398	15.6913	26.6143	23.4359	30.5625	32.0866	26.9539	5.83856e-07	0.181529	0.000496268	0.000804136	0.00498916
17	C6	Control	earlyL3+24h	19.5554	15.579	24.494	22.4137	29.4051	29.4701	26.4532	1.17821e-06	0.181229	0.000564972	0.00229666	0.00356194
18	C6	Control	earlyL3+36h	19.0369	15.7499	24.1905	21.9909	29.4145	29.0336	26.3257	1.3665e-06	0.208771	0.000483815	0.0026522	0.00337031
19	S1	Selected	earlyL3	18.8806	15.3793	24.8164	22.1073	31.5817	30.5103	25.9069	1.33746e-06	0.196948	0.000104158	0.00100837	0.00467323
20	S1	Selected	earlyL3+24h	19.7521	15.8966	24.9945	23.3286	30.8218	29.8908	27.2316	9.33885e-07	0.122149	0.000257517	0.00218638	0.00254747
21	S1	Selected	earlyL3+36h	19.0127	15.66	23.7691	22.6941	29.7571	28.2457	27.2593	1.54444e-06	0.114087	0.000334665	0.00397657	0.00150959
22	S2	Selected	earlyL3	19.3205	15.8408	25.4817	22.4843	31.3745	31.0551	25.4405	9.34231e-07	0.217762	0.00017305	0.00100249	0.00940012
23	S2	Selected	earlyL3+24h	19.2507	15.7007	24.9203	22.6828	30.1247	29.564	26.4774	1.11441e-06	0.159342	0.000356144	0.00228025	0.00369985
24	S2	Selected	earlyL3+36h	19.062	16.0328	23.8791	22.7885	29.9838	28.4679	28.0427	1.36654e-06	0.120861	0.000321371	0.00387326	0.000963659
25	S3	Selected	earlyL3	19.3624	15.7435	25.0386	22.7799	30.72	30.75	26.2233	1.04698e-06	0.158683	0.000247132	0.00109718	0.00474
26	S3	Selected	earlyL3+24h	19.5917	15.7068	25.0678	23.5296	30.8645	30.1221	27.4589	9.95334e-07	0.0998548	0.000234326	0.00175716	0.00202507
27	S3	Selected	earlyL3+36h	19.3898	15.8109	24.3086	23.2654	30.0252	28.9496	28.0402	1.20999e-06	0.0984449	0.000352328	0.00316863	0.00109035
28	C2	Control	earlyL3	19.4791	15.7338	25.5775	22.3586	30.9083	31.5285	25.8154	9.0355e-07	0.245412	0.000250132	0.000754999	0.00739475
29	C2	Control	earlyL3+24h	19.4823	15.748	24.9081	21.9221	29.6533	29.397	26.0761	1.04839e-06	0.285263	0.0005312	0.00271055	0.00526999
30	C2	Control	earlyL3+36h	19.5065	15.7653	24.2697	22.1687	29.5458	28.849	27.3543	1.20122e-06	0.210253	0.000500848	0.00341413	0.00181096
31	C4	Control	earlyL3	19.3218	15.6826	25.1831	22.4906	30.0883	30.6911	25.1862	1.03696e-06	0.195344	0.000392891	0.00115234	0.0101947
32	C4	Control	earlyL3+24h	19.2146	15.7162	24.4959	21.7463	29.9129	28.9006	25.9636	1.23341e-06	0.273504	0.000374685	0.00321212	0.00486237
33	C4	Control	earlyL3+36h	19.3954	15.941	24.438	22.1433	29.4527	29.107	25.446	1.13857e-06	0.22572	0.000564967	0.00303057	0.00768247
34	C6	Control	earlyL3	19.2702	15.5067	24.9728	22.7827	30.1895	30.5619	25.7373	1.14644e-06	0.14464	0.000330434	0.0011365	0.00616973
35	C6	Control	earlyL3+24h	19.1445	15.7579	24.7105	22.455	29.6873	28.9276	26.6493	1.18201e-06	0.175605	0.000459761	0.00329157	0.00307733
36	C6	Control	earlyL3+36h	18.9578	15.8695	24.4623	22.143	29.2346	28.565	26.2031	1.27221e-06	0.202051	0.000591413	0.00389838	0.00395874
37	S1	Selected	earlyL3	19.2408	15.5002	24.9912	22.8674	31.2697	30.6408	26.2866	1.15105e-06	0.135937	0.000151439	0.00107366	0.00411683
38	S1	Selected	earlyL3+24h	19.1947	15.4533	24.0958	22.8155	30.1802	29.0764	27.9629	1.44233e-06	0.112413	0.000264406	0.00244186	0.000967744
39	S1	Selected	earlyL3+36h	19.0972	15.4894	24.0627	22.7411	29.7077	28.8412	27.7546	1.47372e-06	0.115773	0.000363393	0.00279738	0.00110243
40	S2	Selected	earlyL3	18.9522	15.6085	25.2625	22.5161	31.0203	30.1363	25.6041	1.12719e-06	0.176595	0.000185001	0.00153692	0.0069152
41	S2	Selected	earlyL3+24h	19.0205	15.627	24.5837	22.4797	30.4126	28.9318	26.5999	1.29007e-06	0.158192	0.000250144	0.00300748	0.00292299
42	S2	Selected	earlyL3+36h	19.2012	15.5726	24.0758	23.1002	29.6918	28.4856	27.4386	1.4075e-06	0.0947781	0.00038488	0.00371617	0.00145349
43	S3	Selected	earlyL3	18.9494	15.453	25.0873	22.6775	30.3038	29.3075	26.0398	1.21681e-06	0.146457	0.000286771	0.00247947	0.0046621
44	S3	Selected	earlyL3+24h	18.1429	15.4834	23.8449	22.2533	29.2886	27.6682	25.9485	1.92884e-06	0.123563	0.000375219	0.00468677	0.0031436
45	S3	Selected	earlyL3+36h	18.0955	15.6444	23.7261	22.738	29.008	26.4355	27.6457	1.93027e-06	0.0885798	0.000458713	0.0106891	0.000911274
46	C2	Control	earlyL3	18.6376	15.5734	24.9532	21.7332	30.7871	29.3475	24.9661	1.31035e-06	0.259774	0.000188176	0.00224172	0.00947222
47	C2	Control	earlyL3+24h	18.6823	15.7791	24.1454	21.1915	29.5821	28.5003	25.2447	1.48712e-06	0.331787	0.000394151	0.00348273	0.00681164
48	C2	Control	earlyL3+36h	18.5783	15.8322	23.6959	21.1681	29.2195	27.9222	25.4896	1.66678e-06	0.300797	0.000456318	0.00457557	0.00508364
49	C4	Control	earlyL3	18.6613	15.4377	24.4502	21.7334	29.7695	29.7758	23.9284	1.50823e-06	0.225666	0.000339668	0.0014621	0.0175381
50	C4	Control	earlyL3+24h	18.6875	15.641	24.0059	21.6558	29.1068	28.2387	25.1483	1.58303e-06	0.226733	0.000521012	0.00389793	0.00686495
51	C4	Control	earlyL3+36h	18.3038	15.6921	23.7184	21.4151	29.0287	27.0444	25.5681	1.82361e-06	0.232117	0.000478366	0.00752666	0.00438788
52	C6	Control	earlyL3	18.5475	15.7268	24.8393	21.9656	29.9532	30.0484	24.7571	1.32507e-06	0.219068	0.000338802	0.00138664	0.0109086
53	C6	Control	earlyL3+24h	18.8162	15.8225	24.2515	21.8964	29.3478	28.3211	25.4702	1.3938e-06	0.218372	0.000497649	0.00418942	0.00616569
54	C6	Control	earlyL3+36h	18.7859	15.8507	24.1396	21.5921	29.2648	28.3057	25.8116	1.4304e-06	0.262126	0.000514712	0.00412454	0.00468416

### Sheet: fiz,CG45065,broad,Shade,Cyp18a1
Sample	Pop	Regime	Stage	Ct_Tub	Ct_Rpl32	Ct_eEF1alpha2	Ct_fiz	Ct_CG45065	Ct_Adj_CG45065	Ct_broad	Ct_shd	Ct_Cyp18a1	Ct_CG12539	Ct_Adj_CG12539	RefGenesGeoMean	RelExpr_fiz	RelExpr_CG45065	RelExpr_broad	RelExpr_shd	RelExpr_Cyp18a1	RelExpr_CG12539
1	S1	Selected	earlyL3	19.8374	15.6903	24.9812	24.125	27.1068	28.2397	25.0514	24.4863	24.2652	27.9783	28.9884	9.63421e-07	0.0604845	0.000242823	0.0377382	0.187451	0.0752335	0.0015909
2	S1	Selected	earlyL3+24h	19.7142	15.5225	24.4432	23.548	27.9301	29.063	23.7344	23.8781	24.3688	27.9856	28.9957	1.16454e-06	0.0745312	0.00010524	0.076834	0.228047	0.0580211	0.00130945
3	S1	Selected	earlyL3+36h	19.1321	17.1154	23.8454	23.9309	27.451	28.5839	23.1536	24.6428	25.5627	28.2947	29.3048	1.05553e-06	0.0631223	0.000169143	0.1261	0.154929	0.0285095	0.00116354
4	S2	Selected	earlyL3	19.3796	17.0816	24.7508	24.6285	23.7191	24.8521	25.9992	25.7689	24.6064	28.8418	29.8519	8.17719e-07	0.0503346	0.00409098	0.0232568	0.0979189	0.0703444	0.00102396
5	S2	Selected	earlyL3+24h	19.4139	17.0924	24.3256	24.1136	27.5457	28.6787	23.5141	24.6826	24.4873	28.6237	29.6338	8.91758e-07	0.0658618	0.000185849	0.116648	0.178808	0.0699252	0.00109382
6	S2	Selected	earlyL3+36h	19.3524	17.0976	23.8713	24.1404	27.3556	28.4885	23.6589	24.2617	25.2362	28.7421	29.7522	1.00192e-06	0.0575438	0.000192055	0.0940355	0.207835	0.0374709	0.000896105
7	S3	Selected	earlyL3	18.9964	16.8409	24.3702	23.4121	26.5687	27.7016	25.1957	25.199	24.5892	28.3447	29.3548	1.02912e-06	0.0926319	0.000346857	0.0320108	0.111672	0.056551	0.00115234
8	S3	Selected	earlyL3+24h	19.3349	16.9809	24.171	23.2575	27.7341	28.867	23.5382	24.7819	25.0669	28.2319	29.242	9.65087e-07	0.109911	0.000148118	0.106027	0.155136	0.0436286	0.00132976
9	S3	Selected	earlyL3+36h	19.0867	17.2387	23.5984	23.9174	27.7983	28.9312	22.7233	24.6545	25.4663	28.1631	29.1732	1.09668e-06	0.061322	0.000123935	0.162886	0.148012	0.029292	0.00122792
10	C2	Control	earlyL3	19.1913	16.991	24.6495	22.669	27.0841	28.217	25.5809	25.2747	24.9713	27.5851	28.5952	8.92103e-07	0.17851	0.000266959	0.0283769	0.122788	0.050358	0.00226255
11	C2	Control	earlyL3+24h	19.6461	16.9839	24.4481	22.5121	27.8535	28.9864	24.0163	24.5178	25.5997	27.6546	28.6647	8.43203e-07	0.210465	0.000154351	0.0875145	0.209938	0.0348058	0.00228014
12	C2	Control	earlyL3+36h	20.1384	17.3094	24.669	22.5437	27.9647	29.0977	24.1457	24.8134	26.2572	28.0756	29.0857	6.64607e-07	0.26126	0.00017945	0.101626	0.220822	0.0282848	0.00215435
13	C4	Control	earlyL3	20.2854	17.0953	25.6097	23.8296	27.0201	28.1531	26.1143	25.6262	25.6014	28.5898	29.5999	5.44828e-07	0.131156	0.00045962	0.0322641	0.160888	0.0538029	0.00183336
14	C4	Control	earlyL3+24h	22.3741	18.6929	27.3675	24.9374	30.4569	31.5898	26.3344	26.8319	27.341	30.3303	31.3404	1.56564e-07	0.212391	0.000107622	0.0965832	0.260647	0.057614	0.00188619
15	C4	Control	earlyL3+36h	21.8705	18.3161	26.3244	24.5532	30.1754	31.3083	25.0301	25.6771	27.2848	29.493	30.5031	2.43092e-07	0.178355	8.64626e-05	0.151762	0.349128	0.0385456	0.00218328
16	C6	Control	earlyL3	20.1743	17.0418	25.7994	23.0096	27.5259	28.6588	26.4399	25.5755	25.7113	28.5755	29.5856	5.41816e-07	0.232318	0.000310686	0.0259673	0.16706	0.0502206	0.00186215
17	C6	Control	earlyL3+24h	19.6577	17.2185	24.3289	21.9008	26.8793	28.0122	23.6411	24.8339	25.3676	27.8912	28.9013	8.18619e-07	0.330635	0.000341665	0.116506	0.176962	0.0419556	0.00199
18	C6	Control	earlyL3+36h	19.0797	17.1445	23.9099	21.8	26.9547	28.0876	23.0813	24.5357	25.9677	27.8429	28.853	1.0456e-06	0.277532	0.000252119	0.133751	0.16739	0.021874	0.00161159
19	S1	Selected	earlyL3	18.9494	16.9233	24.4681	23.8199	26.6468	27.7797	25.4353	25.3034	24.6821	28.9769	29.987	9.98113e-07	0.0720722	0.000336351	0.0280168	0.107767	0.05475	0.000763175
20	S1	Selected	earlyL3+24h	19.4191	16.9762	23.9669	23.8818	27.4782	28.6111	23.3803	24.6157	24.8888	28.4079	29.418	9.92891e-07	0.0694199	0.000176006	0.114809	0.167558	0.047847	0.00114267
21	S1	Selected	earlyL3+36h	19.0999	16.9713	23.3712	23.8006	27.6892	28.8221	22.7318	24.4479	25.0426	28.2285	29.2386	1.22485e-06	0.0595167	0.000120897	0.144997	0.151074	0.0349482	0.00105027
22	S2	Selected	earlyL3	19.3215	16.9868	24.8031	24.3942	27.0717	28.2046	25.6632	25.4169	24.2897	28.8102	29.8203	8.36968e-07	0.0578131	0.000287322	0.0285911	0.119596	0.0851786	0.00102276
23	S2	Selected	earlyL3+24h	19.0789	16.9891	24.1686	24.1051	27.1555	28.2884	23.6312	24.5015	24.7586	28.7211	29.7313	1.02189e-06	0.0578123	0.000220339	0.0939646	0.175025	0.0507766	0.000891596
24	S2	Selected	earlyL3+36h	19.0755	17.1468	23.3625	24.2368	28.0924	29.2254	22.2492	23.9766	25.3366	28.1721	29.1822	1.18517e-06	0.0455131	9.10284e-05	0.20844	0.210508	0.0295941	0.00112912
25	S3	Selected	earlyL3	18.8875	16.7486	24.4399	23.9412	26.525	27.6579	25.7858	25.4768	24.5548	28.1863	29.1964	1.06079e-06	0.0623655	0.000348249	0.0207437	0.0908429	0.0561575	0.001249
26	S3	Selected	earlyL3+24h	18.9505	16.7715	24.1743	23.1269	27.3065	28.4394	23.8852	24.7888	24.7887	28.4959	29.506	1.10507e-06	0.105043	0.000180969	0.0730373	0.134898	0.046005	0.000965343
27	S3	Selected	earlyL3+36h	19.0601	17.0972	23.7645	23.7575	28.3279	29.4608	22.993	24.5976	25.0882	28.0614	29.0715	1.09761e-06	0.0684244	8.16998e-05	0.135343	0.15332	0.0378111	0.00131743
28	C2	Control	earlyL3	19.756	17.2587	25.5116	23.6771	28.0982	29.2311	26.0451	25.5884	25.4013	28.5181	29.5282	6.05544e-07	0.131102	0.000177361	0.0304358	0.148263	0.0554381	0.00173452
29	C2	Control	earlyL3+24h	20.5257	17.3507	25.6295	23.3446	28.2775	29.4104	25.3881	24.968	26.2424	28.9618	29.9719	4.83999e-07	0.206358	0.000192758	0.0596739	0.274912	0.0392299	0.00159058
30	C2	Control	earlyL3+36h	19.1585	17.2129	23.6874	22.0523	28.3699	29.5028	22.5387	24.5305	25.6824	27.8302	28.8403	1.06346e-06	0.229247	8.15887e-05	0.190584	0.165117	0.0260935	0.00159865
31	C4	Control	earlyL3	18.7956	16.8312	24.5326	22.5672	26.1088	27.2417	25.0464	25.3673	24.5917	27.6692	28.6793	1.0406e-06	0.164181	0.000492248	0.0350608	0.0992619	0.0558322	0.00182875
32	C4	Control	earlyL3+24h	18.9059	16.9926	24.0736	21.9624	26.6976	27.8306	23.3099	24.6253	24.4933	27.5689	28.579	1.08549e-06	0.238965	0.000297179	0.110189	0.152329	0.0572127	0.0018807
33	C4	Control	earlyL3+36h	18.8778	17.1589	23.9916	22.0765	26.7498	27.8827	23.4792	24.791	25.051	27.7822	28.7923	1.07119e-06	0.223808	0.000289059	0.0994563	0.138967	0.0397348	0.00164144
34	C6	Control	earlyL3	17.6705	16.5702	23.8782	20.9403	25.573	26.7059	24.5179	24.5324	23.9933	27.5205	28.5306	1.65932e-06	0.316627	0.000470195	0.0315572	0.105699	0.0525191	0.00127273
35	C6	Control	earlyL3+24h	18.0583	16.8811	23.7984	20.9275	26.2317	27.3646	23.1705	24.1771	24.4668	27.3274	28.3375	1.43942e-06	0.368232	0.000323122	0.0914098	0.152636	0.0439276	0.00167956
36	C6	Control	earlyL3+36h	17.8159	16.8943	23.2519	20.3752	25.922	27.0549	22.41	23.835	24.5211	27.0168	28.0269	1.71813e-06	0.451741	0.000345228	0.128812	0.158854	0.0354716	0.00174894
37	S1	Selected	earlyL3	17.6583	16.5173	23.6722	23.3664	25.5004	26.6333	24.958	24.6914	23.635	28.0754	29.0855	1.76544e-06	0.0557301	0.000467848	0.0219524	0.0898182	0.0629245	0.000811079
38	S1	Selected	earlyL3+24h	17.9118	16.738	23.0173	22.5664	26.2311	27.364	22.3144	23.9263	23.9147	28.2365	29.2466	1.8384e-06	0.09298	0.000253118	0.128517	0.140112	0.0499941	0.000695828
39	S1	Selected	earlyL3+36h	17.6945	16.6407	22.6419	22.8125	26.0048	27.1378	22.2074	23.826	24.4458	28.0522	29.0623	2.15252e-06	0.0670045	0.000258208	0.118097	0.127525	0.029795	0.000676133
40	S2	Selected	earlyL3	17.8963	16.7846	23.9212	23.6524	25.3789	26.5118	25.3634	24.8174	23.7703	28.4584	29.4685	1.48515e-06	0.0543758	0.000611833	0.019778	0.0985673	0.0682478	0.000737408
41	S2	Selected	earlyL3+24h	17.8912	16.7692	23.4506	23.2659	26.3393	27.4722	22.7057	24.1424	24.2179	28.4399	29.45	1.66129e-06	0.0634797	0.000257274	0.108834	0.135196	0.0450517	0.000667809
42	S2	Selected	earlyL3+36h	17.8868	16.6936	22.7793	22.9602	26.5478	27.6807	21.7122	23.4578	23.7612	27.865	28.8751	1.97221e-06	0.0660384	0.000183985	0.18083	0.175784	0.051712	0.000841283
43	S3	Selected	earlyL3	17.9222	16.6045	23.9155	22.9409	25.9813	27.1142	25.8647	24.7514	23.7008	27.9841	28.9942	1.54106e-06	0.0856495	0.000367389	0.0135293	0.0990494	0.0689439	0.000990506
44	S3	Selected	earlyL3+24h	17.8673	16.7765	23.3969	22.2132	27.3706	28.5035	22.2702	23.9833	23.8167	27.6595	28.6696	1.6881e-06	0.129229	0.000112655	0.144258	0.147167	0.0581831	0.00113498
45	S3	Selected	earlyL3+36h	17.8002	16.7396	22.875	22.2917	26.6326	27.7655	22.1719	23.8534	24.6236	27.6361	28.6462	1.94744e-06	0.106113	0.000174327	0.13374	0.13852	0.0291957	0.00100007
46	C2	Control	earlyL3	18.0069	16.8381	24.2278	21.6168	25.8037	26.9366	25.2982	24.9706	24.3251	27.5193	28.5294	1.33372e-06	0.246909	0.000488039	0.0230284	0.0996018	0.0521832	0.00158468
47	C2	Control	earlyL3+24h	17.9518	16.9568	23.4121	20.8977	26.1858	27.3187	22.9014	23.9075	24.8425	27.5734	28.5835	1.58282e-06	0.341826	0.000304639	0.0999238	0.164683	0.0309691	0.00128572
48	C2	Control	earlyL3+36h	18.0968	16.9771	23.1522	21.0719	26.7276	27.8605	22.2193	24.0669	24.8852	27.4737	28.4838	1.61716e-06	0.296658	0.000194836	0.155912	0.145694	0.0294484	0.00134935
49	C4	Control	earlyL3	17.9122	16.711	23.8165	21.8179	24.8313	25.9642	24.3173	24.9095	24.0045	27.3182	28.3283	1.54152e-06	0.185933	0.000906154	0.0389635	0.0895792	0.0561056	0.00157846
50	C4	Control	earlyL3+24h	18.0826	16.9719	23.5238	21.3813	26.1262	27.2591	22.5715	24.4314	24.1645	27.3281	28.3383	1.49236e-06	0.259639	0.000338576	0.132792	0.125294	0.0519989	0.00161909
51	C4	Control	earlyL3+36h	17.9334	16.9943	23.0248	21.1483	26.4016	27.5345	21.7602	23.9284	24.3975	27.0035	28.0136	1.72135e-06	0.264387	0.000236449	0.200498	0.149441	0.0384991	0.00176198
52	C6	Control	earlyL3	17.6682	16.6742	23.8744	20.6993	25.3328	26.4657	24.8467	24.7393	24.2754	27.6227	28.6328	1.62225e-06	0.382486	0.000580771	0.0257796	0.0948199	0.0443737	0.00121186
53	C6	Control	earlyL3+24h	18.131	16.8765	23.7082	20.7943	25.6825	26.8154	22.9673	24.0457	24.4033	27.4503	28.4604	1.44665e-06	0.401693	0.000494852	0.104508	0.165071	0.0456281	0.0015333
54	C6	Control	earlyL3+36h	18.1296	17.0537	23.6549	20.6742	26.4587	27.5917	22.6042	24.0519	24.9775	27.4164	28.4265	1.40612e-06	0.448988	0.000276756	0.13782	0.16916	0.0318138	0.00161545
