## Supplementary material for "Cis-regulatory polymorphism at *fiz* ecdysone oxidase contributes to polygenic adaptation to malnutrition in *Drosophila*": Original data: Data4_Allele_specific_expression_female_larvae.xlsx

### Sheet: Explanation
Amplicon sequencing to quantify the relative expression of alternative alleles in heterozygous female larvae
Species:	Drosophila melanogaster
Stage:	Late third instar female larvae (sex verified by absence of PCR amplicon of Y-chromosome genes)
Design:	Reciprocal F1 crosses between pairs of Selected and Control populations; 50:50 mix of cDNA from the parental populations serve as positive controls
	2-4 replicate samples per genotype and population, each containing 7 larvae
Sample	sample ID
Gene	focal gene
SNP_position	genomic position of the target coding SNP fixed for alternative alleles in Selected and Control populations
Allele_1	Allele 1 (the "Selected" allelele) at the target SNP
Allele_2	Allele 2 (the "Control" allelele) at the target SNP
Genotype	the "treatment", i.e., the direction of cross (CTLxSEL or SELxCTL) or Mix = 50:50 mix of cDNA
Populations	the replicate populations involved in a particular cross or mix
CountAllele_1	number of reads mapped to allele 1
CountAllele_2	number of reads mapped to allele 2

### Sheet: Female amplicon sequencing
Sample	Gene	SNP_position	Allele_1	Allele_2	Genotype	Populations	CountAllele_1	CountAllele_2
19_L1	fiz	X:14908215	G	A	CTLxSEL	C2xS1	6767	45059
31_L1	fiz	X:14908216	G	A	CTLxSEL	C2xS1	3005	20741
20_L1	fiz	X:14908217	G	A	CTLxSEL	C4xS2	5420	30501
32_L1	fiz	X:14908218	G	A	CTLxSEL	C4xS2	11436	70879
43_L1	fiz	X:14908219	G	A	CTLxSEL	C4xS2	9965	55622
09_L1	fiz	X:14908220	G	A	CTLxSEL	C6xS3	11906	52478
21_L1	fiz	X:14908221	G	A	CTLxSEL	C6xS3	7057	38401
33_L1	fiz	X:14908222	G	A	CTLxSEL	C6xS3	13147	72662
44_L1	fiz	X:14908223	G	A	CTLxSEL	C6xS3	11924	63477
Mix_A	fiz	X:14908224	G	A	Mix	C2+S1	4480	34872
Mix_B	fiz	X:14908225	G	A	Mix	C2+S1	5381	40109
Mix_C	fiz	X:14908226	G	A	Mix	C4+S2	2907	29461
Mix_D	fiz	X:14908227	G	A	Mix	C4+S2	3675	38353
Mix_E	fiz	X:14908228	G	A	Mix	C6+S3	7927	46489
Mix_F	fiz	X:14908229	G	A	Mix	C6+S3	7134	57306
Mix_G	fiz	X:14908230	G	A	Mix	C6+S3	5686	43898
22_L1	fiz	X:14908231	G	A	SELxCTL	S1xC2	7866	41174
34_L1	fiz	X:14908232	G	A	SELxCTL	S1xC2	9067	49885
45_L1	fiz	X:14908233	G	A	SELxCTL	S1xC2	8500	46844
11_L1	fiz	X:14908234	G	A	SELxCTL	S2xC4	10165	51873
23_L1	fiz	X:14908235	G	A	SELxCTL	S2xC4	8979	48716
35_L1	fiz	X:14908236	G	A	SELxCTL	S2xC4	6834	42573
46_L1	fiz	X:14908237	G	A	SELxCTL	S2xC4	8274	40884
12_L1	fiz	X:14908238	G	A	SELxCTL	S3xC6	11474	64147
24_L1	fiz	X:14908239	G	A	SELxCTL	S3xC6	8158	47197
36_L1	fiz	X:14908240	G	A	SELxCTL	S3xC6	7908	47530
47_L1	fiz	X:14908241	G	A	SELxCTL	S3xC6	8399	44762
19_L1	CG9512	X:14904032	T	C	CTLxSEL	C2xS1	16043	18938
31_L1	CG9512	X:14904033	T	C	CTLxSEL	C2xS1	10750	12465
20_L1	CG9512	X:14904034	T	C	CTLxSEL	C4xS2	15405	16528
32_L1	CG9512	X:14904035	T	C	CTLxSEL	C4xS2	28666	32910
43_L1	CG9512	X:14904036	T	C	CTLxSEL	C4xS2	23840	26725
09_L1	CG9512	X:14904037	T	C	CTLxSEL	C6xS3	23732	26992
21_L1	CG9512	X:14904038	T	C	CTLxSEL	C6xS3	17211	18152
33_L1	CG9512	X:14904039	T	C	CTLxSEL	C6xS3	33312	36713
44_L1	CG9512	X:14904040	T	C	CTLxSEL	C6xS3	25843	28578
Mix_A	CG9512	X:14904041	T	C	Mix	C2+S1	11823	37867
Mix_B	CG9512	X:14904042	T	C	Mix	C2+S1	11059	29195
Mix_C	CG9512	X:14904043	T	C	Mix	C4+S2	4586	24555
Mix_D	CG9512	X:14904044	T	C	Mix	C4+S2	6789	28576
Mix_E	CG9512	X:14904045	T	C	Mix	C6+S3	14760	24828
Mix_F	CG9512	X:14904046	T	C	Mix	C6+S3	16543	29970
Mix_G	CG9512	X:14904047	T	C	Mix	C6+S3	10091	24867
22_L1	CG9512	X:14904048	T	C	SELxCTL	S1xC2	32046	35218
34_L1	CG9512	X:14904049	T	C	SELxCTL	S1xC2	27491	31500
45_L1	CG9512	X:14904050	T	C	SELxCTL	S1xC2	22277	25807
11_L1	CG9512	X:14904051	T	C	SELxCTL	S2xC4	19698	23086
23_L1	CG9512	X:14904052	T	C	SELxCTL	S2xC4	23947	27991
35_L1	CG9512	X:14904053	T	C	SELxCTL	S2xC4	18327	20473
46_L1	CG9512	X:14904054	T	C	SELxCTL	S2xC4	16841	19722
12_L1	CG9512	X:14904055	T	C	SELxCTL	S3xC6	20924	23820
24_L1	CG9512	X:14904056	T	C	SELxCTL	S3xC6	16500	18966
36_L1	CG9512	X:14904057	T	C	SELxCTL	S3xC6	17482	19752
47_L1	CG9512	X:14904058	T	C	SELxCTL	S3xC6	21013	23396
