## Supplementary material for "Cis-regulatory polymorphism at *fiz* ecdysone oxidase contributes to polygenic adaptation to malnutrition in *Drosophila*": Original data: Data5_Expresssion_in_male_larvae_qPCR.xlsx

### Sheet: Explanation
RT-qPCR to measure expression of fiz and CG9512 in male larvae
Species:	Drosophila melanogaster
Stage:	Late third instar male larvae (sexed based on the presence of visible developing testes)
Design:	Larvae from 3 Control (CTL), 3 Selected (SEL), and three sets of reciprocal F1 crosses, CTL × SEL and SEL × CTL
	4 biological replicates per "population", each sample containing 7 larvae
	RT-qPCR for the two genes was performed on the same RNA samples, but the cDNA was obtained separately; thus, the reference genes are quantified separately for each of the two target genes
Sample	sample ID
Population	population or cross
Replicate	biological replicate within population or cross
Genotype	selection regime or cross direction (female ´ male)
Ct_Gene	Ct values for target and reference genes (multiple columns)
RefGenesGeoMean	Geometric mean of reference genes
Rel_Expr_Gene	Expression of target gene relative to the geometric mean of reference genes

### Sheet: fiz
Sample	Population	Replicate	Genotype	Ct_fiz	Ct_Tub_1	Ct_Rpl32_1	Ct_eEF1alpha_1	RefGenesGeoMean	Rel_Expr_Fiz
1	S1	1	SEL	27.6881	21.7189	20.5057	26.5535	2.95556e-07	0.00994528
2	S1	2	SEL	27.8078	21.3773	20.1971	25.9961	3.8535e-07	0.0070066
3	S2	1	SEL	27.4215	21.1987	20.3634	26.4528	3.48275e-07	0.0101974
4	S2	2	SEL	27.4003	21.3594	20.4776	26.5075	3.24402e-07	0.0111138
5	S3	1	SEL	27.0677	21.6818	20.4997	26.849	2.78908e-07	0.016367
6	S3	2	SEL	26.8782	21.7849	20.7807	27.1696	2.38932e-07	0.0218555
7	C2	1	CTL	25.6105	21.7408	20.4273	28.039	2.13399e-07	0.0601521
8	C2	2	CTL	25.8042	22.0879	20.7587	28.511	1.65878e-07	0.0674498
9	C4	1	CTL	24.043	21.2342	20.3857	27.7286	2.57395e-07	0.151653
10	C4	2	CTL	24.701	21.3729	20.4386	28.0303	2.30711e-07	0.106082
11	C6	1	CTL	23.0839	20.5266	19.8994	27.4597	3.52905e-07	0.218435
12	C6	2	CTL	23.2231	20.7513	20.138	27.38	3.2557e-07	0.214507
13	C2xS1	1	CTL´SEL	23.5749	20.1426	20.4355	26.9859	3.80565e-07	0.142979
14	C2xS1	2	CTL´SEL	24.4072	20.9812	20.4732	27.124	3.05943e-07	0.0985313
15	C4xS2	1	CTL´SEL	24.3134	21.236	20.4595	27.5633	2.62992e-07	0.122519
16	C4xS2	2	CTL´SEL	25.1069	21.8678	20.6344	28.1101	1.95548e-07	0.0938342
17	C6xS3	1	CTL´SEL	25.4084	22.0361	21.1004	28.2071	1.6711e-07	0.08866
18	C6xS3	2	CTL´SEL	25.2398	22.029	20.6665	28.0911	1.88464e-07	0.0886007
19	S1xC2	1	SEL´CTL	27.1631	21.5958	20.7413	27.9124	2.11871e-07	0.0201355
20	S1xC2	2	SEL´CTL	26.2288	21.0402	20.3865	28.0228	2.50864e-07	0.0329991
21	S2xC4	1	SEL´CTL	26.8451	21.5851	20.7349	27.775	2.194e-07	0.0243667
22	S2xC4	2	SEL´CTL	27.2383	21.3068	20.6535	27.2926	2.64341e-07	0.0153002
23	S3xC6	1	SEL´CTL	26.9553	21.7058	20.4964	28.1235	2.07826e-07	0.0237881
24	S3xC6	2	SEL´CTL	27.5978	22.1364	21.1993	27.9046	1.71572e-07	0.0182665
25	S1	3	SEL	27.6203	21.5525	20.7161	27.1046	2.58336e-07	0.0119386
26	S1	4	SEL	27.0698	20.335	20.199	26.906	3.91176e-07	0.0116521
27	S2	3	SEL	27.3904	20.0013	19.8317	26.5707	4.90161e-07	0.0074073
28	S2	4	SEL	27.3386	21.2999	20.3338	25.9271	3.86542e-07	0.00974457
29	S3	3	SEL	27.4178	21.2951	20.5388	27.7377	2.45414e-07	0.0145092
30	S3	4	SEL	27.2443	21.4924	20.7631	27.292	2.4826e-07	0.0162222
31	C2	3	CTL	25.4481	21.7329	20.879	27.7819	2.05843e-07	0.0699781
32	C2	4	CTL	25.3157	22.1132	20.9781	27.9828	1.77551e-07	0.0891146
33	C4	3	CTL	25.2073	22.0379	20.7537	28.0654	1.85732e-07	0.0920042
34	C4	4	CTL	24.9902	21.7939	20.6462	28.0182	2.02342e-07	0.0985131
35	C6	3	CTL	24.4024	21.6062	20.5709	27.3161	2.5105e-07	0.120491
36	C6	4	CTL	24.5184	21.8623	20.8439	27.968	1.93386e-07	0.144058
37	C2xS1	3	CTL´SEL	24.6164	21.8304	20.799	27.228	2.32595e-07	0.111733
38	C2xS1	4	CTL´SEL	24.0167	20.0716	21.1167	27.6175	2.89501e-07	0.137376
39	C4xS2	3	CTL´SEL	24.352	20.26	20.6334	27.5555	3.12612e-07	0.100286
40	C4xS2	4	CTL´SEL	25.5293	22.319	20.7307	28.0134	1.77874e-07	0.0764433
41	C6xS3	3	CTL´SEL	25.6666	22.8421	20.9259	28.2776	1.43726e-07	0.0858245
42	C6xS3	4	CTL´SEL	25.4184	22.3563	21.0722	27.8596	1.69933e-07	0.0865698
43	S1xC2	3	SEL´CTL	27.0265	22.2011	21.1986	28.0121	1.65156e-07	0.0284607
44	S1xC2	4	SEL´CTL	27.5481	22.0663	21.2361	27.999	1.69126e-07	0.0191946
45	S2xC4	3	SEL´CTL	27.4413	21.4783	20.9889	27.4854	2.27112e-07	0.0154199
46	S2xC4	4	SEL´CTL	27.8169	21.6097	20.9965	27.6732	2.11259e-07	0.0126986
47	S3xC6	3	SEL´CTL	27.2343	21.4532	21.135	28.048	1.9476e-07	0.0208258
48	S3xC6	4	SEL´CTL	28.1494	22.1768	21.306	28.2888	1.52371e-07	0.0139061

### Sheet: CG9512
Sample	Pop	Replicate	Genotype	Ct_CG9512	Ct_Rpl32	Ct_eEF1a	Ct_Tub	RefGeoMean	Rel_Expr_CG9512
1	S1	1	SEL	26.4723	21.1693	27.295	22.5319	1.82301e-07	0.186014
2	S1	2	SEL	26.6846	20.8774	26.5712	22.2615	2.42259e-07	0.121947
3	S2	1	SEL	26.2799	21.4444	27.275	22.5512	1.72e-07	0.22341
4	S2	2	SEL	25.7684	21.0275	27.0027	22.0248	2.23729e-07	0.239456
5	S3	1	SEL	26.2337	21.0799	27.1489	22.4438	1.95717e-07	0.202319
6	S3	2	SEL	26.2808	20.8972	26.974	22.2538	2.2049e-07	0.174182
7	C2	1	CTL	24.6682	20.9778	27.7413	22.2459	1.82347e-07	0.600494
8	C2	2	CTL	24.4921	20.7188	27.4783	22.0554	2.13044e-07	0.576253
9	C4	1	CTL	26.0182	21.0716	28.3607	23.0784	1.30007e-07	0.350346
10	C4	2	CTL	25.3125	20.6405	28.4693	22.5328	1.56182e-07	0.461293
11	C6	1	CTL	25.6003	20.8721	28.0482	22.7331	1.56765e-07	0.381204
12	C6	2	CTL	25.3864	20.59	28.1866	22.6103	1.65596e-07	0.414666
13	C2xS1	1	CTL´SEL	25.3869	20.9949	27.0671	22.6299	1.95136e-07	0.351787
14	C2xS1	2	CTL´SEL	25.3292	20.9149	26.9224	22.3702	2.16807e-07	0.328703
15	C4xS2	1	CTL´SEL	25.242	21.3453	27.987	22.478	1.51765e-07	0.496963
16	C4xS2	2	CTL´SEL	25.5705	21.1736	28.1308	22.418	1.54313e-07	0.394818
17	C6xS3	1	CTL´SEL	26.2765	21.6279	28.9692	23.3557	9.47915e-08	0.406281
18	C6xS3	2	CTL´SEL	26.0776	21.4161	28.2173	22.8882	1.29984e-07	0.337159
19	S1xC2	1	SEL´CTL	26.8775	21.4618	28.2064	22.9757	1.26662e-07	0.205755
20	S1xC2	2	SEL´CTL	26.3632	21.5177	27.8278	22.8192	1.41042e-07	0.2581
21	S2xC4	1	SEL´CTL	27.5378	22.2626	28.9903	23.6164	7.79564e-08	0.217688
22	S2xC4	2	SEL´CTL	26.8388	21.7694	27.4132	22.6906	1.50984e-07	0.17701
23	S3xC6	1	SEL´CTL	26.102	20.9446	27.3896	22.1147	2.04575e-07	0.210857
24	S3xC6	2	SEL´CTL	26.8353	21.3666	27.427	22.6063	1.66962e-07	0.16043
25	S1	3	SEL	27.1253	21.4347	28.0243	23.1188	1.28785e-07	0.17227
26	S1	4	SEL	26.1219	21.1102	27.3868	22.629	1.77088e-07	0.240453
27	S2	3	SEL	26.7259	20.9653	27.3658	22.7133	1.80234e-07	0.159574
28	S2	4	SEL	26.8431	20.7977	26.7702	22.5597	2.20995e-07	0.120598
29	S3	3	SEL	26.9596	21.0241	28.1708	23.2171	1.33129e-07	0.185595
30	S3	4	SEL	26.6303	21.1521	27.7636	22.752	1.56933e-07	0.195005
31	C2	3	CTL	24.9805	21.0069	27.5425	22.5235	1.78703e-07	0.500217
32	C2	4	CTL	24.7547	21.0766	27.4653	22.5019	1.8002e-07	0.575008
33	C4	3	CTL	25.8115	21.1414	28.6437	23.2072	1.16853e-07	0.445824
34	C4	4	CTL	26.0376	21.3502	29.5015	23.7288	8.22875e-08	0.546595
35	C6	3	CTL	25.646	21.001	27.8643	22.759	1.58156e-07	0.366787
36	C6	4	CTL	25.6933	21.2322	28.3256	23.1735	1.24104e-07	0.453286
37	C2xS1	3	CTL´SEL	25.1113	21.7601	27.8503	22.8145	1.33399e-07	0.615507
38	C2xS1	4	CTL´SEL	25.772	21.5286	27.744	23.1814	1.32761e-07	0.402592
39	C4xS2	3	CTL´SEL	25.5023	21.1287	27.6727	22.6602	1.64192e-07	0.38789
40	C4xS2	4	CTL´SEL	25.2424	21.0344	28.0769	22.7505	1.499e-07	0.503026
41	C6xS3	3	CTL´SEL	26.6891	22.0599	29.2359	23.9647	7.14652e-08	0.412163
42	C6xS3	4	CTL´SEL	26.4722	21.3284	28.8158	23.4723	1.02048e-07	0.332327
43	S1xC2	3	SEL´CTL	26.8092	21.5883	29.1059	23.5572	8.8772e-08	0.3069
44	S1xC2	4	SEL´CTL	27.0493	21.5618	28.7921	24.034	8.66053e-08	0.269153
45	S2xC4	3	SEL´CTL	27.1168	21.5121	28.496	23.6248	1.02159e-07	0.218373
46	S2xC4	4	SEL´CTL	27.0752	21.5193	28.2557	23.5496	1.09471e-07	0.209381
47	S3xC6	3	SEL´CTL	27.1787	21.2897	28.3149	23.2359	1.21268e-07	0.176713
48	S3xC6	4	SEL´CTL	26.9464	21.5168	27.8005	23.1747	1.31584e-07	0.189391
