## Supplementary material for "Cis-regulatory polymorphism at *fiz* ecdysone oxidase contributes to polygenic adaptation to malnutrition in *Drosophila*": Original data: Data6_fiz_RNAi_expression.xlsx

### Sheet: Explanation
RT-qPCR to verify the efficacy of fiz RNAi knockdown
Species:	Drosophila melanogaster
Stage:	third instar larvae (mid/late)
Design:	Crosses between Act-GAL4/Cyo, twi-UAS-GFP females and UAS-fizRNAi (F1 = fiz-knockdown) or UAS-- (F1 = control) males
	Non-GFP embryos selected, larvae raised on standard diet
	Two separate assays on larvae raised weeks apart
Sample_ID	sample ID
Assay	assay 1: larvae from standard diet but same time as larval performance on poor diet; assay 2: larvae from standard diet and same time as larval performance on standard diet
Genotype	fiz-knockdown or controls
Ct_gene	Ct value for targer or references gene
RefGenesGeoMean	Geometric mean from the three reference genes (αTub84B, eEF1α2, Rpl32), a baseline for relative expression of target genes
RelExpr_fiz	Relative expression of fiz

### Sheet: expression RNAi
Sample_ID	Assay	Genotype	Ct_Rpl32	Ct_Tub	Ct_eEF1alpha2	Ct_fiz	RefGenesGeoMean	RelExpr_fiz
19	1	Act-GAL4/UAS-	17.21	19.51	25.673	25.025	4.60826e-07	0.328244
20	1	Act-GAL4/UAS-	18.39	20.495	26.965	25.996	2.05454e-07	0.400193
21	1	Act-GAL4/UAS-	17.273	19.694	25.655	25.008	4.36884e-07	0.350037
13	1	Act-GAL4/UAS-fizRNAi	17.629	20.1	25.692	26.424	3.62857e-07	0.173253
14	1	Act-GAL4/UAS-fizRNAi	17.497	19.193	25.163	25.479	5.23509e-07	0.217303
15	1	Act-GAL4/UAS-fizRNAi	17.329	19.24	25.467	25.678	5.01038e-07	0.200448
7	2	Act-GAL4/UAS-	18.281	20.871	25.216	25.876	2.9164e-07	0.30409
8	2	Act-GAL4/UAS-	18.385	21.23	25.494	26.004	2.45248e-07	0.333572
9	2	Act-GAL4/UAS-	18.317	20.898	25.044	25.879	2.99337e-07	0.295623
10	2	Act-GAL4/UAS-fizRNAi	18.003	20.503	25.651	26.942	3.05851e-07	0.148515
11	2	Act-GAL4/UAS-fizRNAi	18.249	20.79	25.671	27.528	2.69024e-07	0.116877
12	2	Act-GAL4/UAS-fizRNAi	19.216	21.466	26.688	28.624	1.44451e-07	0.109414
