## Supplementary material for "Cis-regulatory polymorphism at *fiz* ecdysone oxidase contributes to polygenic adaptation to malnutrition in *Drosophila*": Original data: Data7_fiz_RNAi__performance.xlsx

### Sheet: Explanation
Larval performance traits of fiz RNAi knockdown versus background control
Design:	Cross between Act-GAL4/Cyo, twi-UAS-GFP females and UAS-fizRNAi (F1 = fiz-knockdown) or UAS-- (F1 = control) males
	Transfer of 200 non-GFP eggs on poor or standard diet
	4 replicate bottles per cross on poor diet, 5 replicate bottles per cross on standard diet
Survival and Dev time:
Bottle	ID of the rearing replicate bottle
Eggs	initial number of eggs transferred (200)
Diet	poor or standard
Genotype	Act-GAL4/UAS-fizRNAi (knockdown) or Act-GAL4/UAS- (control, not to confuse with Control populations)
Sex	sex of eclosing adults
Day_11 to Day_28	number of adults of a given sex eclosing on day 11 to 28 post egg laying
total	sum of eclosing adults
(Egg-to-adult survival defined as the total number of eclosed males and females divided by the initial number of 200 eggs.)
Adult Weight:
Bottle	ID of the rearing replicate bottle
Eggs	initial number of eggs transferred (200)
Diet	poor or standard
Genotype	Act-GAL4/UAS-fizRNAi (knockdown) or Act-GAL4/UAS- (control, not to confuse with Control populations)
Sex	sex of eclosing adults
Eclosion_day	Day of eclosion (from egg) of females being weighed
Nb_flies	number of females in the weighe sample
Sample_weight	total weight of the sample
weight_flies	average weight per female in the sample
The crossed-out data point was considered an outlier (Studentized residual > 3) and removed from the analysis

### Sheet: Survival and Dev time
Bottle	Eggs	Diet	Genotype	Sex	Day_11	Day_12	Day_13	Day_14	Day_15	Day_16	Day_17	Day_18	Day_19	Day_20	Day_21	Day_22	Day_23	Day_24	Day_25	Day_26	Day_27	Day_28	Total
1	200	poor	Act-GAL4/UAS-	female	0	0	0	1	2	8	19	23	12	8	6	2	1	0	0	0	0	0	82
1	200	poor	Act-GAL4/UAS-	male	0	0	0	0	0	13	19	19	4	3	5	0	0	1	3	0	0	0	67
2	200	poor	Act-GAL4/UAS-fizRNAi	female	0	0	0	2	4	14	20	5	6	1	0	1	1	0	0	0	0	0	54
2	200	poor	Act-GAL4/UAS-fizRNAi	male	0	0	0	0	3	14	16	12	8	1	2	0	0	1	0	0	0	0	57
3	200	poor	Act-GAL4/UAS-	female	0	0	0	0	3	5	21	17	13	8	3	3	1	0	2	0	0	0	76
3	200	poor	Act-GAL4/UAS-	male	0	0	0	0	3	6	15	17	10	4	5	3	2	3	0	0	0	0	68
4	200	poor	Act-GAL4/UAS-fizRNAi	female	0	0	0	1	4	9	23	16	2	2	1	0	1	0	1	0	0	0	60
4	200	poor	Act-GAL4/UAS-fizRNAi	male	0	0	0	0	1	9	12	21	4	6	3	0	0	1	1	0	0	0	58
5	200	poor	Act-GAL4/UAS-fizRNAi	female	0	0	0	2	4	17	16	5	5	2	0	0	1	0	0	0	0	0	52
5	200	poor	Act-GAL4/UAS-fizRNAi	male	0	0	0	0	4	14	13	6	5	1	0	2	0	1	0	0	0	0	46
6	200	poor	Act-GAL4/UAS-	female	0	0	0	0	3	6	14	15	13	8	6	3	3	0	1	0	0	0	72
6	200	poor	Act-GAL4/UAS-	male	0	0	0	0	1	9	11	12	18	6	6	3	0	0	1	0	0	0	67
7	200	poor	Act-GAL4/UAS-fizRNAi	female	0	0	0	0	2	6	23	18	5	3	2	2	0	0	1	0	0	0	62
7	200	poor	Act-GAL4/UAS-fizRNAi	male	0	0	0	1	3	10	16	8	5	2	2	4	1	0	0	0	0	0	52
8	200	poor	Act-GAL4/UAS-	female	0	0	0	1	0	10	17	17	16	8	5	5	1	0	1	0	0	0	81
8	200	poor	Act-GAL4/UAS-	male	0	0	0	0	1	11	23	12	7	8	1	3	1	2	0	0	0	0	69
25	200	standard	Act-GAL4/UAS-	female	4	46	35	2	0	0	0	0	0	0	0	0	0	0	0	0	0	0	87
25	200	standard	Act-GAL4/UAS-	male	0	31	36	8	1	0	0	0	0	0	0	0	0	0	0	0	0	0	76
26	200	standard	Act-GAL4/UAS-fizRNAi	female	0	6	50	24	5	0	1	0	0	0	0	0	0	0	0	0	0	0	86
26	200	standard	Act-GAL4/UAS-fizRNAi	male	0	3	29	26	6	0	0	0	0	0	0	0	0	0	0	0	0	0	64
27	200	standard	Act-GAL4/UAS-	female	0	8	55	26	4	0	0	0	0	0	0	0	0	0	0	0	0	0	93
27	200	standard	Act-GAL4/UAS-	male	0	4	37	35	10	0	0	0	0	0	0	0	0	0	0	0	0	0	86
28	200	standard	Act-GAL4/UAS-fizRNAi	female	0	21	48	3	0	0	0	0	0	0	0	0	0	0	0	0	0	0	72
28	200	standard	Act-GAL4/UAS-fizRNAi	male	0	5	55	11	0	0	0	0	0	0	0	0	0	0	0	0	0	0	71
29	200	standard	Act-GAL4/UAS-	female	0	16	47	17	8	1	0	0	0	0	0	0	0	0	0	0	0	0	89
29	200	standard	Act-GAL4/UAS-	male	0	7	34	20	6	1	2	0	0	0	0	0	0	0	0	0	0	0	70
30	200	standard	Act-GAL4/UAS-fizRNAi	female	0	13	49	12	2	0	0	0	0	0	0	0	0	0	0	0	0	0	76
30	200	standard	Act-GAL4/UAS-fizRNAi	male	0	2	36	29	1	1	0	0	0	0	0	0	0	0	0	0	0	0	69
31	200	standard	Act-GAL4/UAS-	female	0	2	38	33	6	1	1	0	0	0	0	0	0	0	0	0	0	0	81
31	200	standard	Act-GAL4/UAS-	male	0	0	26	46	7	1	0	0	0	0	0	0	0	0	0	0	0	0	80
32	200	standard	Act-GAL4/UAS-fizRNAi	female	0	0	28	33	2	1	0	0	0	0	0	0	0	0	0	0	0	0	64
32	200	standard	Act-GAL4/UAS-fizRNAi	male	0	4	24	32	22	0	0	0	0	0	0	0	0	0	0	0	0	0	82
33	200	standard	Act-GAL4/UAS-	female	3	29	36	3	2	0	0	0	0	0	0	0	0	0	0	0	0	0	73
33	200	standard	Act-GAL4/UAS-	male	0	22	59	12	3	0	0	0	0	0	0	0	0	0	0	0	0	0	96
34	200	standard	Act-GAL4/UAS-fizRNAi	female	0	10	51	4	0	0	0	0	0	0	0	0	0	0	0	0	0	0	65
34	200	standard	Act-GAL4/UAS-fizRNAi	male	0	3	52	24	2	0	0	0	0	0	0	0	0	0	0	0	0	0	81

### Sheet: Adult Weight
Bottle	Diet	Genotype	Sex	Eclosion_day	Nb_flies	Sample_weight	Weight_per_fly
1	poor	Act-GAL4/UAS-	female	16	8	1.654	0.20675
1	poor	Act-GAL4/UAS-	female	17	19	3.653	0.192263
1	poor	Act-GAL4/UAS-	female	18	22	4.102	0.186455
1	poor	Act-GAL4/UAS-	female	19	12	2.276	0.189667
1	poor	Act-GAL4/UAS-	female	20	8	1.788	0.2235
1	poor	Act-GAL4/UAS-	female	21	6	1.217	0.202833
3	poor	Act-GAL4/UAS-	female	15	3	0.7	0.233333
3	poor	Act-GAL4/UAS-	female	16	5	0.969	0.1938
3	poor	Act-GAL4/UAS-	female	17	21	4.096	0.195048
3	poor	Act-GAL4/UAS-	female	18	17	3.245	0.190882
3	poor	Act-GAL4/UAS-	female	19	13	2.476	0.190462
3	poor	Act-GAL4/UAS-	female	20	8	1.68	0.21
3	poor	Act-GAL4/UAS-	female	21	3	0.669	0.223
6	poor	Act-GAL4/UAS-	female	15	3	0.711	0.237
6	poor	Act-GAL4/UAS-	female	16	6	1.217	0.202833
6	poor	Act-GAL4/UAS-	female	17	14	3.74	0.267143
6	poor	Act-GAL4/UAS-	female	18	15	2.918	0.194533
6	poor	Act-GAL4/UAS-	female	19	13	2.433	0.187154
6	poor	Act-GAL4/UAS-	female	20	8	1.467	0.183375
6	poor	Act-GAL4/UAS-	female	21	6	1.179	0.1965
8	poor	Act-GAL4/UAS-	female	16	10	1.942	0.1942
8	poor	Act-GAL4/UAS-	female	17	17	3.224	0.189647
8	poor	Act-GAL4/UAS-	female	18	17	3.101	0.182412
8	poor	Act-GAL4/UAS-	female	19	16	3.316	0.20725
8	poor	Act-GAL4/UAS-	female	20	8	1.661	0.207625
8	poor	Act-GAL4/UAS-	female	21	5	0.962	0.1924
25	standard	Act-GAL4/UAS-	female	12	25	7.549	0.30196
25	standard	Act-GAL4/UAS-	female	13	25	8.375	0.335
25	standard	Act-GAL4/UAS-	female	14	2	0.738	0.369
27	standard	Act-GAL4/UAS-	female	12	8	2.443	0.305375
27	standard	Act-GAL4/UAS-	female	13	26	8.396	0.322923
27	standard	Act-GAL4/UAS-	female	14	26	8.85	0.340385
29	standard	Act-GAL4/UAS-	female	12	16	5.135	0.320937
29	standard	Act-GAL4/UAS-	female	13	26	8.573	0.329731
29	standard	Act-GAL4/UAS-	female	14	17	5.988	0.352235
31	standard	Act-GAL4/UAS-	female	13	26	8.221	0.316192
31	standard	Act-GAL4/UAS-	female	14	25	8.228	0.32912
33	standard	Act-GAL4/UAS-	female	12	25	7.913	0.31652
33	standard	Act-GAL4/UAS-	female	13	25	8.084	0.32336
33	standard	Act-GAL4/UAS-	female	14	3	1.123	0.374333
2	poor	Act-GAL4/UAS-fizRNAi	female	15	4	1.19	0.2975
2	poor	Act-GAL4/UAS-fizRNAi	female	16	14	3.559	0.254214
2	poor	Act-GAL4/UAS-fizRNAi	female	17	20	4.642	0.2321
2	poor	Act-GAL4/UAS-fizRNAi	female	18	5	1.227	0.2454
2	poor	Act-GAL4/UAS-fizRNAi	female	19	6	1.3	0.216667
4	poor	Act-GAL4/UAS-fizRNAi	female	15	4	1.149	0.28725
4	poor	Act-GAL4/UAS-fizRNAi	female	16	9	2.3	0.255556
4	poor	Act-GAL4/UAS-fizRNAi	female	17	23	5.556	0.241565
4	poor	Act-GAL4/UAS-fizRNAi	female	18	15	3.44	0.229333
4	poor	Act-GAL4/UAS-fizRNAi	female	19	2	0.491	0.2455
4	poor	Act-GAL4/UAS-fizRNAi	female	20	2	0.436	0.218
5	poor	Act-GAL4/UAS-fizRNAi	female	15	4	1.148	0.287
5	poor	Act-GAL4/UAS-fizRNAi	female	16	17	4.429	0.260529
5	poor	Act-GAL4/UAS-fizRNAi	female	17	16	3.905	0.244062
5	poor	Act-GAL4/UAS-fizRNAi	female	18	5	1.19	0.238
5	poor	Act-GAL4/UAS-fizRNAi	female	19	5	1.203	0.2406
5	poor	Act-GAL4/UAS-fizRNAi	female	20	1	0.28	0.28
7	poor	Act-GAL4/UAS-fizRNAi	female	16	6	1.448	0.241333
7	poor	Act-GAL4/UAS-fizRNAi	female	17	23	5.159	0.224304
7	poor	Act-GAL4/UAS-fizRNAi	female	18	18	3.728	0.207111
7	poor	Act-GAL4/UAS-fizRNAi	female	19	5	1.031	0.2062
7	poor	Act-GAL4/UAS-fizRNAi	female	20	3	0.665	0.221667
26	standard	Act-GAL4/UAS-fizRNAi	female	12	6	2.12	0.353333
26	standard	Act-GAL4/UAS-fizRNAi	female	13	29	10.232	0.352828
26	standard	Act-GAL4/UAS-fizRNAi	female	14	24	8.765	0.365208
28	standard	Act-GAL4/UAS-fizRNAi	female	12	21	7.2	0.342857
28	standard	Act-GAL4/UAS-fizRNAi	female	13	28	9.937	0.354893
28	standard	Act-GAL4/UAS-fizRNAi	female	14	3	1.018	0.339333
30	standard	Act-GAL4/UAS-fizRNAi	female	12	13	4.515	0.347308
30	standard	Act-GAL4/UAS-fizRNAi	female	13	26	9.324	0.358615
30	standard	Act-GAL4/UAS-fizRNAi	female	14	12	4.651	0.387583
32	standard	Act-GAL4/UAS-fizRNAi	female	13	28	9.781	0.349321
32	standard	Act-GAL4/UAS-fizRNAi	female	14	26	9.659	0.3715
34	standard	Act-GAL4/UAS-fizRNAi	female	12	10	3.399	0.3399
34	standard	Act-GAL4/UAS-fizRNAi	female	13	26	9.248	0.355692
34	standard	Act-GAL4/UAS-fizRNAi	female	14	4	1.504	0.376
